# High-throughput DNA engineering by mating bacteria

**DOI:** 10.1101/2024.09.03.611066

**Authors:** Takeshi Matsui, Po-Hsiang Hung, Han Mei, Xianan Liu, Fangfei Li, John Collins, Weiyi Li, Darach Miller, Neil Wilson, Esteban Toro, Geoffrey J. Taghon, Gavin Sherlock, Sasha Levy

**Author notes:** Equal Contribution (Takeshi Matsui, Po-Hsiang Hung).

## Abstract

To reduce the operational friction and scale DNA engineering, we report here an *in vivo* DNA assembly technology platform called SCRIVENER (**S**equential **C**onjugation and **R**ecombination for **I**n **V**ivo **E**longation of **N**ucleotides with low **ER**rors). SCRIVENER combines bacterial conjugation, *in vivo* DNA cutting, and *in vivo* homologous recombination to seamlessly stitch blocks of DNA together by mating *E. coli* in large arrays or pools. This workflow is simpler, cheaper, and higher throughput than current DNA assembly approaches that require DNA to be moved in and out of cells at different procedural steps. We perform over 5,000 assemblies with two to 13 DNA blocks that range from 240 bp to 8 kb and show that SCRIVENER is capable of assembling constructs as long as 23 kb at relatively high throughput and fidelity. Most SCRIVENER errors are deletions between long interspersed repeats. However, SCRIVENER can overcome these errors by enabling assembly and sequence verification at high replication at a nominal additional cost per replicate. We show that SCRIVENER can be used to build combinatorial libraries in arrays or pools, and that DNA blocks onboarded into the platform can be repurposed and reused with any other DNA block in high throughput without a PCR step. Because of these features, DNA engineering with SCRIVENER has the potential to accelerate design-build-test-learn cycles of DNA products.
