## Supplementary Tables for "High-throughput DNA engineering by mating bacteria": Table S1.xlsx

### Sheet: Sheet1
SCRIVENER HT
Item	Unit cost	Cost per stitch	Cost per base (1.8kb blocks)	Notes
Singer PlusPlate	2.18	0.0227083	1.26157e-05	4 plates at 384 positions/plate (donor plate, mating plate, selection plate, counter-selection plate)
Singer Repads	0.91	0.00947917	5.2662e-06	4 384-pin pads
LB Agar (2.5kg)	580	0.00773333	4.2963e-06	Assume 4 100mL plates at 384 positions/plate, additional cost for selection drugs is negligable
Consumables Subtotal		0.0399208	2.21782e-05
Equipment (Singer ROTOR amortized cost per year)	35000	0.0907827	5.04348e-05	Assume 1536 stitches per work day
Labor (cost per hour)	50	0.0607639	3.37577e-05	Assume 2 minutes to pour an agar plate, and 5 minutes for each pinning step
Equipment and Labor Subtotal		0.151547	8.41926e-05
TOTAL		0.191467	0.000106371
SCRIVENER MT
Item	Unit cost	Cost per stitch	Cost per base (1.8kb blocks)	Notes
96-well Plate	4.7	0.195833	0.000108796	4 plates at 96 positions/plate (donor plate, mating plate, selection plate, counter-selection plate)
Pipette tips (960)	27	0.1125	6.25e-05	Assume 4 tips/stitch for mating and selection
LB (2.5kg)	403	0.00167917	9.3287e-07	Assume 4 96-well plates at 10mL/plate
Consumables Subtotal		0.310013	0.000172229
Equipment (amortized cost per year)	0	0	0
Labor (cost per hour)	50	0.357639	0.000198688	Assume 30 minutes to make media, 5 minutes to fill a plate and 5 minutes for each plate transfer step
Equipment and Labor Subtotal		0.357639	0.000198688
TOTAL		0.667651	0.000370917
MULTIPLEXED WHOLE-PLASMID SEQUENCE VERIFICATION
Item	Unit cost	Cost per plasmid	Cost per base (10kb constructs)	Notes
QIAprep Spin Miniprep Kit (250 preps)	497	0.00517708	5.17708e-07	Assume 384 barcoded plasmids per miniprep
Oxford Nanopore Rapid Barcoding Kit 96 V14	999	0.0188802	1.88802e-06	Assume 24 ONT barcodes used per flow cell, 384 plasmids per ONT barcode
MinION Flow Cell (R10.4.1)	900	0.0976562	9.76563e-06	Assume 9,216 plasmids per flow cell at >100X coverage
Consumables Subtotal		0.121714	1.21714e-05
Equipment	0	0	0	Negligable amortized cost for MinION
Labor (cost per hour)	50	0.0217014	2.17014e-06	Assume 4 hours to process 9,216 positions in parallel
Equipment and Labor Subtotal		0.0217014	2.17014e-06
TOTAL		0.143415	1.43415e-05
