## Supplementary Tables for "High-throughput DNA engineering by mating bacteria": Table S2.xlsx

### Sheet: General_Info
Construct	block	block_sequence	block_sequence_length	IDT_type	IDT_buildable	IDT_score	IDT_issue	Twist_type	Twist_buildable	Twist_difficulty	Twist_issue
yeast_chrI	1	CGAACGCAATGCTACCACCGACTGATAGAATTGCAGAGTCGTCAACTGTAGCAAACTTGAATGTGTAAGAACCCGTCTGTGGTGGTAAAAAATAACCTGTCATTTCTAGGGTTACGTTTGTTGGGGTAGTATAGAAACCAAATAAATCAGTACTCCAGTATGCAATTATTGGATTATTAGAACAAGCACCAATTCCTTTGCATCCCCAATTACCATATAAATCTTCTTGAGGACAAGGAAATGTGCCTGATGAACTAACACAAGGAATATTATAATCAATCGAGATATCAGTTTGTCCTCCGACAGAACCCAGTTTAGTTTTTGAGGCATATCCATAAGCCATATATGCTGCATTCGAATATGTGGAGGAATCTCTCAATGAATACTGGTAAAAGTTTA…	2984	gBlocks_Gene_Fragments	FALSE	32.7	A hairpin with the stem sequence AGTAAACAATA exists at the following locations: 495, 2807. Solution: Modify the sequence to reduce the length of the stem or complement to less than 10 bases.; One or more repeated sequences greater than 8 bases comprise 66.8% of the overall sequence. Solution: Redesign to reduce the repeats to be less than 40% of the sequence.; A region of 9 bases composed of 88.9…	Clonal Genes	TRUE	STANDARD	[]
yeast_chrI	2	TCTTAGACTACGGTTCATGGAATACTTCTTGACTTCTTGGCGAAGGAAAGGCGCATAAATGTTGTGATCGAATGACCAGTAATACGTCGTTTGTTCTCTTGCTGAACAGCGAGGAAGAGATATTCATCCAAATGCATGAACGCAGAATCCTGTAAAAGTCGTAAAAATGTTAATCGCAATGTTGTAAAAACCGTCAAGGCATTTATCGTTCAAAATGGCGATCATTGTTACTACTAAACACTTACTGTTAAATTAAAAAGCTGATGTTGCGTAATCCATTGACCAATTCATAGGCAATGTATTTCAATGACGCACAAGATTCATAACAAATTTTTTATTTACGATGTACCTGTACATTGTGCAGAAGGTCTTCAGAGTGAGTTTAAGCTAGGCTGTAAA…	2022	gBlocks_Gene_Fragments	FALSE	106.8	The sequence AT is repeated 12 consecutive times starting at base 741. Solution: Redesign to reduce the number of consecutive repeats below 10. Note that alternate codons may be used to reduce repeated regions in a coding sequence.; A hairpin with the stem sequence TATATATATATATATATG exists at the following locations: 748, 1122, 740. Solution: Modify the sequence to reduce the length of the stem …	Clonal Genes	TRUE	STANDARD	[]
yeast_chrI	3	GCAAATTCACGATATCGCTTCCGCCAAGATCCGTTTCAAGTCGTTAGAGGAAATCGTTGATGAATACTCTACTTTCAGCGAAAGTAAGATGAAGTACGTTGCAGGAGCACGCCCATGGACGCATGTGAGCAACGTCGACATTGCCTTGCCCTGTGCCACCCAAAACGAGGTCAGTGGTGACGAAGCCAAGGCCCTAGTGGCATCTGGCGTTAAGTTCGTTGCCGAAGGTGCTAACATGGGTTCTACACCCGAGGCTATTTCTGTTTTCGAAACAGCGCGTAGCACTGCAACCAATGCAAAGGATGCAGTTTGGTTTGGGCCACCAAAGGCAGCTAACCTGGGCGGCGTGGCAGTATCCGGTCTGGAAATGGCTCAGAATTCTCAAAAAGTAACTTGGAC…	2964	gBlocks_Gene_Fragments	FALSE	14.8	A hairpin with the stem sequence ATGTATATAAA exists at the following locations: 912, 2439. Solution: Modify the sequence to reduce the length of the stem or complement to less than 10 bases.; A homopolymer run of 15 A bases is present starting at base 2760. Solution: Redesign to reduce the number of consecutive A's to be less than 11.; One or more repeated sequences greater than 8 bases comprise …	Clonal Genes	FALSE	NOT ACCEPTED	[{"severity": "WARN", "code": 4203, "title": "Large variation in GC content", "description": "We located two 50bp windows with a GC content difference over 52%. Redesign these regions to level out the peaks and troughs and improve the likelihood of success. Please optimize the whole sequence as a change to any part of the sequence will trigger rescoring and may highlight new problematic regions."…
yeast_chrI	4	TGTGGCTCGGATCTTCACGAGTACTTGGATGGTCCAATCTTCATGCCTAAAGATGGAGAGTGCCATAAATTATCCAACGCTGCTTTACCTCTGGCAATGGGCCATGAGATGTCAGGAATTGTTTCCAAGGTTGGTCCTAAAGTGACAAAGGTGAAGGTTGGCGACCACGTGGTCGTTGATGCTGCCAGCAGTTGTGCGGACCTGCATTGCTGGCCACACTCCAAATTTTACAATTCCAAACCATGTGATGCTTGTCAGAGGGGCAGTGAAAATCTATGTACCCACGCCGGTTTTGTAGGACTAGGTGTGATCAGTGGTGGCTTTGCTGAACAAGTCGTAGTCTCTCAACATCACATTATCCCGGTTCCAAAGGAAATTCCTCTAGATGTGGCTGCTTTA…	3084	Gene_Synthesis	FALSE	12.9	A hairpin with the stem sequence CTTTACCTCTGG exists at the following locations: 83, 1370. Solution: Modify the sequence to reduce the length of the stem or complement to less than 10 bases.; One or more repeated sequences greater than 8 bases comprise 59.8% of the overall sequence. Solution: Redesign to reduce the repeats to be less than 40% of the sequence.; This sequence contains a window of 2…	Clonal Genes	FALSE	NOT ACCEPTED	[{"severity": "ERROR", "code": 4002, "title": "Sequence issue in the adapter", "description": "In order to synthesize your gene, we flank it with short adapters on both sides. We detected an issue in the adapter sequence. This may be due to a partial identity between your insert and the adapter resulting in a repeat. Try fixing remaining issues in the insert; this should solve the problem. If it …
yeast_chrI	5	CCCATTGATGATTCCACATCCAGATGGCACTGAACCACCAGAATGGAACAGCTCCATCCCCGAATACATTCTTGACCCAAATGCTCAAAAGCCCTCGTGGTGGAAGGAACTTGAGCACGGGGAATGGATACCGCCCATGATTAAAAATCCTCTTTGCACTGCAGAACGTGGTTGTGGCCAGCAGATACCAGGGCTGATAAATAATGCCAAGTACAAAGGTCCAGGCGAACTCAATGAAATCATAAATCCCAATTACATGGGGGAATGGCATCCACCGGAAATTGAAAACCCGCTATACTACGAAGAGCAGCACCCATTGCGCATCGAAAACGTTATCAGTGGTGTGATCCTCGAGTTTTGGAGTGGATCTCCAAACATGTTGATAAGCAACATTTATGT…	3090	Gene_Synthesis	TRUE	8.9	A hairpin with the stem sequence CCATTTTCATCA exists at the following locations: 1029, 2132. Solution: Modify the sequence to reduce the length of the stem or complement to less than 10 bases.; One or more repeated sequences greater than 8 bases comprise 57.2% of the overall sequence. Solution: Redesign to reduce the repeats to be less than 40% of the sequence.	Clonal Genes	TRUE	STANDARD	[]
yeast_chrI	6	TGGTGGGTCTAACGGTCTCAACGTTCTTGATGATATGTGGTTGATGGACTTAGAGTGTGAGACATGGACTCCAATAGAGACATTTGCAAAGGCAGATTCGAGCGAAGACGGTGATGAAAAATTGGATAGTGTGAACGTAGGTCTCGTTGGCCACAGAATGGAAAGTATTGGACGAATATGTGTATGTATAGGTGGTATGGTACAAGAGGATGTTGACCAATTTTACTCGGAGAATGATGATGAGCCTCCTCGAAAACGCAAGGTCGATACATTACCGTTGGGTGGTAATTTTTTGAACACAATTGATTTAAGCACGCAGTGTTGGGAAGAACATAAAATTACTCTGTCCAAGAAGGAAGACGATGAGGACAGACAAGATAGCGAAAATGAAGATACAAA…	3208	Gene_Synthesis	FALSE	13.6	A hairpin with the stem sequence AAGTGGCACAA exists at the following locations: 2531, 3147. Solution: Modify the sequence to reduce the length of the stem or complement to less than 10 bases.; One or more repeated sequences greater than 8 bases comprise 64.1% of the overall sequence. Solution: Redesign to reduce the repeats to be less than 40% of the sequence.; This sequence contains a window of …	Clonal Genes	TRUE	STANDARD	[]
yeast_chrI	7	AAACTTCTTCAAGTAGTTCCTTGTAGGTAATGGAATAGCCTTGGCCAGGCTCGTCACCTTCGAAAATAATGGCTTTCTTGTTAGGAGTCTTCAAGGCATGTCTGTCAACACAGTTGTAACAGGCGTTTAATTGGCCGTTGAGGAACCATGCATTGTTCTGGAAGGAGGGCCTGCCCGTTTTAGGGTCTGGGATGAACACCTTATCGAATGGCTTAGACCAGTTTAAAAATTGGGTAGCTTTAGAACCGAAGAACTTAGCAGGGTCTTCAATAGACTCCTTGTGCAAGCGCTGATAGTCCTGCAACCCGTCCAAGTGTGGAGAATAGTGGGTAGCAATTGCGGGCTGCAGTCTATCTGAGATGGGCCGTTGTGGCACGATCTTGACCGAAGTCAAATGTT…	2284	gBlocks_Gene_Fragments	FALSE	22.7	A hairpin with the stem sequence AAGTATATGAA exists at the following locations: 1234, 2054. Solution: Modify the sequence to reduce the length of the stem or complement to less than 10 bases.; A homopolymer run of 16 T bases is present starting at base 1133. Solution: Redesign to reduce the number of consecutive T's to be less than 11.; One or more repeated sequences greater than 8 bases comprise…	Clonal Genes	FALSE	NOT ACCEPTED	[{"severity": "WARN", "code": 4303, "title": "Repeat region detected", "description": "Long direct repeat (greater or equal to 13bp) detected. Please break up repeats. Fewer/lower homology repeats will be optimal for success.", "location": {"start": 1132, "end": 1147}}, {"severity": "WARN", "code": 4303, "title": "Repeat region detected", "description": "Long direct repeat (greater or equal to 13…
yeast_chrI	8	AACAAGGACGTCTTGTCCATTAGTGTGCAAAAACGTGCTATCTCTATGGCATCGTCTAGTGATTACAATTTTGACACCATTTTAGACGATTCGAATCTGTACACCACTTCTGAGAAGGATCCAAGCAATTACTCAGCCAAGATTCTCGTGTTAAGAGGTATAGAAAGAGTTGCTTATTTGGCTAATATTGAGCTATCTAATTTCTTTTTGACCGGTATTGTGTTTTTTCTATTCTTCCTATTTGTAGTTGTCGTCTCTTTGATTTTCTTTAAGGCGCTATTGGAAGTTCTTACAAGAGCAAGAATATTGAAAGAGACTTCCAATTTCTTCCAATATAGGAAGAACTGGGGGAGTATTATCAAAGGCACCCTTTTCAGATTATCTATCATCGCCTTCCCT…	3051	Gene_Synthesis	TRUE	8.4	A hairpin with the stem sequence TTTTTGTTTTT exists at the following locations: 850, 1072. Solution: Modify the sequence to reduce the length of the stem or complement to less than 10 bases.; One or more repeated sequences greater than 8 bases comprise 58.5% of the overall sequence. Solution: Redesign to reduce the repeats to be less than 40% of the sequence.	Clonal Genes	TRUE	STANDARD	[]
yeast_chrIV	1	TCAAGTATTTTAGCTGTGGGCATGATATTCCTTCCAGAGAGTCCAAGATATTACGTCTTGAAGGATGAACTCAATAAAGCTGCAAAATCGTTATCCTTTTTAAGAGGCCTCCCGATCGAAGATCCAAGACTCTTAGAGGAGCTTGTTGAAATAAAAGCCACTTACGATTATGAAGCATCGTTCGGCCCGTCAACACTTTTAGATTGTTTCAAAACAAGTGAAAATAGACCCAAACAGATTTTACGAATATTTACTGGTATCGCCATACAAGCTTTTCAACAGGCATCTGGTATCAATTTTATATTCTACTATGGAGTTAATTTTTTCAACAACACAGGGGTGGACAACTCTTACTTGGTTTCTTTTATCAGCTATGCCGTCAACGTCGCCTTCAGTATA…	2805	gBlocks_Gene_Fragments	TRUE	4.4	A hairpin with the stem sequence ACAACAACAAC exists at the following locations: 977, 1763. Solution: Modify the sequence to reduce the length of the stem or complement to less than 10 bases.; One or more repeated sequences greater than 8 bases comprise 48.5% of the overall sequence. Solution: Redesign to reduce the repeats to be less than 40% of the sequence.	Clonal Genes	TRUE	STANDARD	[]
yeast_chrIV	2	AGCCATGTCTGCTGCTGAAATCACCGAAAAATTAGGTTTACATTCTATTAGAAACCGTCCATGGTTTATCCAGTCTACTTGTGCAACCTCGGGTGAAGGTCTGTACGAAGGTCTGGAGTGGTTAAGCAACAACTTGAAGAATCAATCCTAATCTAAATCTGTATAGAACGTTTAGTCATGCGGACCTTGTGTGTTTTGTTTCTAGATTGTTTTATTTTTATGATTGTTGAAGATATAAACCACTGTATAGTTGTATAAGATAGGATAATGATGGTGCACTGAAAATAAACTTACTAGCTCTTTAATATTGCAACGGCTTGTAACGGGCGCCATGATGACATTCAGAATTATACCACTACTATATGAAAAAATGAAAAGAGGCCCTGCTTTGAACCCGTA…	2900	gBlocks_Gene_Fragments	FALSE	10.4	A hairpin with the stem sequence AGAACCAAATCC exists at the following locations: 1109, 2124. Solution: Modify the sequence to reduce the length of the stem or complement to less than 10 bases.; One or more repeated sequences greater than 8 bases comprise 61% of the overall sequence. Solution: Redesign to reduce the repeats to be less than 40% of the sequence.	Clonal Genes	TRUE	STANDARD	[]
yeast_chrIV	3	GCTTGATTACCACATCTGTAGCAGTAATTAGGAGCACTGAAAATGGTGACAACATTTTGCTGGTGAGACCAAGCATAGCCTTCCATTACCAATTGGTGAGCTCTTGCTATTAGTGATAGATCATTAGTGTGATTGAATTGCTCACTGACATCTTGTCCAAAAGTGAAGCCTGCACCTCTGGGACTGATTCCCCATCCGCCTCTATCGTCAGGGTCTGACCATAGAAGGTCACACATAGGACCTTCATGAGGCACTTCCTGTATTCTGTTCAACTCTCTCACCTGATCTATGGTTTCTATCATGGGGGAAAGTCCTCCATGCAGACAGAAAATTTTATTATCTACTAATGCGGTTATAGGAAAATAATCGAAAAGATCTGTGAACATTTTCCACACGTTT…	3039	Gene_Synthesis	FALSE	10.7	A hairpin with the stem sequence TTTGGAAGATTT exists at the following locations: 825, 2977. Solution: Modify the sequence to reduce the length of the stem or complement to less than 10 bases.; One or more repeated sequences greater than 8 bases comprise 61.7% of the overall sequence. Solution: Redesign to reduce the repeats to be less than 40% of the sequence.	Clonal Genes	FALSE	NOT ACCEPTED	[{"severity": "ERROR", "code": 4002, "title": "Sequence issue in the adapter", "description": "In order to synthesize your gene, we flank it with short adapters on both sides. We detected an issue in the adapter sequence. This may be due to a partial identity between your insert and the adapter resulting in a repeat. Try fixing remaining issues in the insert; this should solve the problem. If it …
yeast_chrIV	4	AGTTTAAATGGGGCCAGTTTGCATCTACCATCGGCTGTCATTCTGCATACACTAGAGACCAAAACTACAATCCTAGTCACAAATCCTACGATGGTTACTCTCTATCATCATCTACCTCATCAAAAAATGCGGCTCTTAGAGAAATTTTAGGTGACATGTGCAGCGAGTGGGGAGGTGAAGAACGACTAGAAGGTGTTCTACATTCAGAAATAGGTGCCAATTTAGAGTTCAACACGACAGAAGAGAGAAAAGAGTGGTTACAATATATCGAAAAGGTAAAAGATTTCTATTACGGTGATAATAAGAAGAACCCAGAATCACCCGAATCAGTACACAACAAAGTTTACAAGTCAGATTGGGTAAATGAGCTCAATAAAGAGAGAGAAAAGTGGCGGAGGT…	2824	gBlocks_Gene_Fragments	TRUE	8	A hairpin with the stem sequence TAATTTTTTCAA exists at the following locations: 733, 2463. Solution: Modify the sequence to reduce the length of the stem or complement to less than 10 bases.; One or more repeated sequences greater than 8 bases comprise 55% of the overall sequence. Solution: Redesign to reduce the repeats to be less than 40% of the sequence.	Clonal Genes	TRUE	STANDARD	[]
yeast_chrIV	5	GTGGTGCTTTCATCAACATCAACGAGTTCGCATTACCTGCTGGATCTCCAAAAAGTGCCACCTCGAAGACTTCCGAGATGCTAGCTAAGTACAGTGATATACTATTAAAGAAGGCCACCAAACCTGAAGTGGCAAGTGACATGTCAGATGAAGATATTATAACAATATTCAAATATTTGACCGACAAAGATGCGTTCGAAACTCATTATAGAAGACTTTTCGCCAAGCGTTTAATTCATGGCACTTCAACATCAGCAGAAGACGAAGAAAATATTATTCAAAGGCTGCAAGCGGCAAATAGTATGGAATATACAGGCAAGATAACTAAAATGTTTCAAGATATTAGACTTTCCAAGATCTTGGAAGACGATTTTGCTGTCGCCCTGAAGAATGAACCAG…	2827	gBlocks_Gene_Fragments	FALSE	126.6	The sequence AT is repeated 17 consecutive times starting at base 1280. Solution: Redesign to reduce the number of consecutive repeats below 10. Note that alternate codons may be used to reduce repeated regions in a coding sequence.; A hairpin with the stem sequence TATATATATATA exists at the following locations: 1281, 1283, 1285, 1287, 1289, 1291, 1293, 1295, 1297, 1299, 1301, 1315, 1315. Soluti…	Clonal Genes	FALSE	NOT ACCEPTED	[{"severity": "ERROR", "code": 4002, "title": "Problematic area", "description": "Repeats or extreme high/low GC in the highlighted region may have caused this problem", "location": {"start": 1285, "end": 1320}}, {"severity": "ERROR", "code": 4002, "title": "Sequence issue in the adapter", "description": "In order to synthesize your gene, we flank it with short adapters on both sides. We detected…
yeast_chrIV	6	ACCCTATCACCGGGTTCTGTGCATTCACACATAAAGCAGGTATCCATGCCAAGGCCATTTTGGCTAACCCATCTACCTACGAAATCTTGGACCCTCACGATTTCGGTATGAAGAGATATATCCACTTCGCCAACAGACTAACTGGTTGGAATGCAATCAAATCAAGAGTCGACCAATTGAACTTGAATTTGACGGATGATCAAATCAAGGAAGTTACTGCTAAGATTAAGAAGCTGGGTGATGTCAGACCGCTAAATATTGATGATGTAGACTCCATTATCAAGGACTTCCATGCAGAATTGAGCACCCCACTTTTAAAACCAGTAAATAAGGGTACAGATGACGACAATATCGATATTTCCAATGGGCATGTTTCTAAAAAGGCAAAGGTCACCAAAT…	3103	Gene_Synthesis	TRUE	8.6	One or more repeated sequences greater than 8 bases comprise 61.5% of the overall sequence. Solution: Redesign to reduce the repeats to be less than 40% of the sequence.	Clonal Genes	TRUE	STANDARD	[]
yeast_chrIV	7	TGCTTAACAGGTCTTTAGCATCCACATCTCACTGGAAGTTACAGGCCCAGCTATCGGAGTTAAGGGCCACCTCAGAGGGAAGGTATGCAGTTGAGACAAACTTGTTGAAAAAAGAGGTAGAATTTTTAAAAAACAAGACCCCAAAAACCAACGAAAGTGCAAGTTCCGCAGAGTTGAGACCACTTCTTGAACGACCTTTAAAGCGTAAACTGTCATTGCCAGGACTAGCGCAAAGACCATTATCCACTGGCGCTAGGCTAGAAGGAGGATATGGAGGTGTATCGCCGAACTCATGGAAAACCAAAGTTCCAAAACTTCCTCTTCCTGCTTCCCGGCCGTCTTTGAATCTTTCTCCCCAAAAAGTCCCAACGGGTACTGATAAAGTTGAGGAAGATACCA…	2994	gBlocks_Gene_Fragments	TRUE	9.4	A hairpin with the stem sequence AAAAAACAAGA exists at the following locations: 128, 870. Solution: Modify the sequence to reduce the length of the stem or complement to less than 10 bases.; One or more repeated sequences greater than 8 bases comprise 61% of the overall sequence. Solution: Redesign to reduce the repeats to be less than 40% of the sequence.	Clonal Genes	TRUE	STANDARD	[]
yeast_chrIV	8	CATTGCACAACAGAATTTCGTTTTGTAGTATAGTTTATTAGAAACAAATGTGAATAGATCATGAGACGCGAAGCCCTATTTTAGCGGATTTTAGCCTTACATTTCTGAGTGAGAATGCCAGCTGAAACACATTCTTGTTACATCTGTCACGGCATTCCAGCTGTAAAAAACCAGCAGATATCGCATAAAAAAATGGCCAGCTATAGAATAAAATTAGCCCAGCTATATTTTTATAGCGTCTTTTGATGACGCGAAAAGTAGACTTCGCGTAACACGAAAAATGCTGGTGCAGGTGGATTTTTTTGGCAGATACTACGGTCAATTCTCCGCTCGAAGATTTTTATAGGCCTGGCTAGTTACCTATTTAGTGCAAATTGGGAAGAGATCTATTGTTCCCGC…	2916	gBlocks_Gene_Fragments	FALSE	28	A hairpin with the stem sequence TATATTTTTAT exists at the following locations: 224, 1850. Solution: Modify the sequence to reduce the length of the stem or complement to less than 10 bases.; One or more repeated sequences greater than 8 bases comprise 57.5% of the overall sequence. Solution: Redesign to reduce the repeats to be less than 40% of the sequence.; The repeated sequence TTTTGTAG exist…	Clonal Genes	FALSE	NOT ACCEPTED	[{"severity": "ERROR", "code": 4002, "title": "Sequence issue in the adapter", "description": "In order to synthesize your gene, we flank it with short adapters on both sides. We detected an issue in the adapter sequence. This may be due to a partial identity between your insert and the adapter resulting in a repeat. Try fixing remaining issues in the insert; this should solve the problem. If it …
yeast_chrI_telomere	1	CACACCACACCCACACACCCACACACCACACCACACACCACACCACACCCACACACACACATCCTAACACTACCCTAACACAGCCCTAATCTAACCCTGGCCAACCTGTCTCTCAACTTACCCTCCATTACCCTGCCTCCACTCGTTACCCTGTCCCATTCAACCATACCACTCCGAACCACCATCCATCCCTCTACTTACTACCACTCACCCACCGTTACCCTCCAATTACCCATATCCAACCCACTGCCACTTACCCTACCATTACCCTACCATCCACCATGACCTACTCACCATACTGTTCTTCTACCCACCATATTGAAACGCTAACAAATGATCGTAAATAACACACACGTGCTTACCCTACCACTTTATACCACCACCACATGCCATACTCAC…	2684	gBlocks_Gene_Fragments	FALSE	50.5	One or more repeated sequences greater than 8 bases comprise 57.6% of the overall sequence. Solution: Redesign to reduce the repeats to be less than 40% of the sequence.; The repeated sequence ACCCA exists at the following locations: 9, 17, 47, 210, 231, 242, 309, 579, 1323, 2058, 2268, 1980, 1995, 2281.Solution: Redesign to disrupt instances of the repeat near the terminal end(s) or add extra ba…	Clonal Genes	FALSE	NOT ACCEPTED	[{"severity": "ERROR", "code": 4002, "title": "Sequence issue in the adapter", "description": "In order to synthesize your gene, we flank it with short adapters on both sides. We detected an issue in the adapter sequence. This may be due to a partial identity between your insert and the adapter resulting in a repeat. Try fixing remaining issues in the insert; this should solve the problem. If it …
yeast_chrI_telomere	2	CCGCGGAGGAAATATTTCCATCTCTTGAATTCGTACAACATTAAACGTGTGTTGGGAGTCGTATACTGTTAGGGTCTGTAAACTTGTGAACTCTCGGCAAATGCCTTGGTGCAATTACGTAATTTTAGCCGCTGAGAAGCGGATGGTAATGAGACAAGTTGATATCAAACAGATACATATTTAAAAGAGGGTACCGCTAATTTAGCAGGGCAGTATTATTGTAGTTTGATATGTACGGCTAACTGAACCTAAGTAGGGATATGAGAGTAAGAACGTTCGGCTACTCTTCTTTCTAAGTGGGATTTTTCTTAATCCTTGGATTCTTAAAAGGTTATTAAAGTTCCGCACAAAGAACGCTTGGAAATCGCATTCATCAAAGAACAACTCTTCGTTTTCCAA…	2982	gBlocks_Gene_Fragments	FALSE	18.8	A hairpin with the stem sequence ACCATAATATTA exists at the following locations: 1166, 2029. Solution: Modify the sequence to reduce the length of the stem or complement to less than 10 bases.; A homopolymer run of 13 T bases is present starting at base 2434. Solution: Redesign to reduce the number of consecutive T's to be less than 11.; One or more repeated sequences greater than 8 bases compris…	Clonal Genes	TRUE	STANDARD	[]
yeast_chrI_telomere	3	TGACGCAGGGAGGCGACATTTATCCAAATTAAGTTTTGACATGGCGCATCAGGGAATAAAAAAAACTTTATTATGTGGCCGAATCAACATTAATCAAATGCACTAATATTGTAACGTTCTTACAAAGGGCAGACAACTTGAGAACTTTCATGCGTGCAACAGTATTAATATTTTACTGTCTTGATATCGTTATCCTCATCGTAACGTGAATTTTTTTGTCTCATACGTTAAGGTAAATTTTGATGACCCCCGTTGTCCTTGTTTGCCTTACTGTATAAAGCACCCTTTTATTGTTTAGAATACTAGAATGATAACTGCATTCGGACTATGAAAGAAAAAATGGTAGTAGCAAAGGATAGGCATCGCCGTATTTACTACTTTGTAAACCAGTGGATTTTT…	2821	gBlocks_Gene_Fragments	FALSE	33.3	A hairpin with the stem sequence AAAAAAAAAATA exists at the following locations: 1179, 1379. Solution: Modify the sequence to reduce the length of the stem or complement to less than 10 bases.; A homopolymer run of 19 A bases is present starting at base 1170. Solution: Redesign to reduce the number of consecutive A's to be less than 11.; One or more repeated sequences greater than 8 bases compris…	Clonal Genes	FALSE	NOT ACCEPTED	[{"severity": "WARN", "code": 4303, "title": "Repeat region detected", "description": "Long direct repeat (greater or equal to 13bp) detected. Please break up repeats. Fewer/lower homology repeats will be optimal for success.", "location": {"start": 1169, "end": 1187}}, {"severity": "WARN", "code": 4303, "title": "Repeat region detected", "description": "Long direct repeat (greater or equal to 13…
yeast_chrI_telomere	4	AGAATTGACATATGCAGCACCAACGGTTAAAAGCGACCAACATAAGTCGAGGCTTGGTAAAACATAGTTTAATGGGAGCTTGTTCAGGTAAATCAAAAATGGCAATTGAAATATAATATTACCAACTGTGTACATTACTTGAGTATGCACCAAATCATTACCTTGAAAGCCTAAATCTTCCTTCATTCCCGAAACGTAAGCGTTGTTTATATTAACCGTATCCAGATATTTCACCCAATAAGCAATACAAGAATAAAAGGCTAAAAGGACATCCAATTTAATTAATAATTTTTTTTCTTTGAAAGAGGTACCCTGTTTGAACCAACTATACCATTTATTGTGAGATCTTTCCTTTTCATTGATCCGATACTCTTGTTCATCGAAAAATCTCCACCATGG…	2630	gBlocks_Gene_Fragments	FALSE	14	A hairpin with the stem sequence AATTTAATTAAT exists at the following locations: 275, 2315. Solution: Modify the sequence to reduce the length of the stem or complement to less than 10 bases.; One or more repeated sequences greater than 8 bases comprise 62.5% of the overall sequence. Solution: Redesign to reduce the repeats to be less than 40% of the sequence.; This sequence contains a window of …	Clonal Genes	TRUE	STANDARD	[]
yeast_chrI_telomere	5	AAATGACCTGCAAGTACGAGCTGGTTATGCGAAACTGAGCTTAACAACATAGTTTTCTTTTCCATTGGCTTGGATATAAATTTTTCGCTGAGAAACTTCTCTGCATTTTTTAAGCATTAAGCGTACATAACATAAAGTCACTGAGATATTAGAGGTTATAAAAAAAGACTACGTGGGTGTTTACCTAAGATTTTCACAACTTGTTTATTAATTGGATAAATAGTATTTTTCTTGGCATTTACAAACTTTATGTTTTTAGGTGTATTTGCAGTTCCATTAAGGGAAATAAGTCATAAGCTTTTTTGGAAAACAGATTTTTTGCCCCGCTTAACCTGAAATTGATATTAAAAGAATGTGTGAATGGCCATTAACTAACAAGAGAATTAATAATGTTAAAAC…	3167	Gene_Synthesis	FALSE	82.2	A hairpin with the stem sequence AGAAATGACAGG exists at the following locations: 2084, 2818. Solution: Modify the sequence to reduce the length of the stem or complement to less than 10 bases.; One or more repeated sequences greater than 8 bases comprise 64.3% of the overall sequence. Solution: Redesign to reduce the repeats to be less than 40% of the sequence.; The repeated sequence GAAGTAATTTCC…	Clonal Genes	FALSE	NOT ACCEPTED	[{"severity": "WARN", "code": 4303, "title": "Repeat region detected", "description": "Long direct repeat (greater or equal to 13bp) detected. Please break up repeats. Fewer/lower homology repeats will be optimal for success.", "location": {"start": 1702, "end": 1771}}, {"severity": "WARN", "code": 4303, "title": "Repeat region detected", "description": "Long direct repeat (greater or equal to 13…
yeast_chrI_telomere	6	ATTCATCCCATTTTTCCTCGGGTCCGTTGGCAAGCATGCTTGTGTACTTCCTGAAACAACATTGGACGTGGCCAGGTAGGTGAAGAGTGCCAAAAATAAATAGTGATGAGGCATTTCTTGGTTCGTCAATCAGGTATGGGTATATTAAACAATAACTTTAAGCCATGCTGTTAATGATGAAAATTCTGATGCTGGTCTCTTCATATGTCATTGTTTTGGGAACTGTCTTTTTTCGATCAGATGTATGCGCAACGATTTGTTTAGCGTAGTGATGTTCCCGCGTAGTACTTAGGAAATTTTGGTATCGAAACGTCCCTACAACACTTTTTGTCGCTGATATCTGCACATGTGAGTAACGCAGATTCCATTGCATTATTACCTTCCCCTTCCCAGAAACGA…	2988	gBlocks_Gene_Fragments	FALSE	37.7	A hairpin with the stem sequence GTTACAACCGC exists at the following locations: 440, 507. Solution: Modify the sequence to reduce the length of the stem or complement to less than 10 bases.; A homopolymer run of 13 T bases is present starting at base 2829. Solution: Redesign to reduce the number of consecutive T's to be less than 11.; One or more repeated sequences greater than 8 bases comprise 6…	Clonal Genes	TRUE	STANDARD	[]
