## Supplementary Tables for "High-throughput DNA engineering by mating bacteria": Table S3.xlsx

### Sheet: full_length_assembly_summary
Construct	mean_purity	number_of_correct_replicates	number_of_replicates
Aspergillus_flavus_cyclopiazonic_acid_assembly11	0.867306	6	12
Aspergillus_fumigatus_endocrocin_assembly13	0.849345	7	12
Aspergillus_sp_squalestatin_assembly13	0.716992	5	12
Cyanothece_sp_1-heptadecene_assembly5	1	12	12
Malbranchea_aurantiaca_malbrancheamide_assembly13	0.631529	2	11
Neocamarosporium_betae_aphidicolin_assembly9	0.666667	8	12
Scytonema_sp_scytodecamide_assembly5	0.322856	1	12
Synthetic DNA 1	0.993171	8	9
Synthetic DNA 2	0.726708	7	12
Synthetic DNA 3	0.916667	11	12
Synthetic DNA 4	0.916667	11	12
Synthetic DNA 5	0.909091	10	11
Synthetic DNA 6	0.960784	11	12
Synthetic DNA 7	0.754604	9	12
Synthetic DNA 8	0.928398	8	10
Synthetic DNA 9	0.287878	2	11
Synthetic DNA 10	0.762333	8	12
Synthetic DNA 11	0.530612	6	12
Yeast_chromosome_I	0.974815	9	12
Yeast_chromosome_I_telomere	0.772456	7	12
Yeast_chromosome_IV	0.999527	12	12
Total		160	244
