## Supplementary Tables for "High-throughput DNA engineering by mating bacteria": Table S6.xlsx

### Sheet: Table S7
Construct	well	start	end	reference	alt	insert_length	match_length	Percent_Mapped	reference_match
Synthetic_DNA_2	C02	10183	10183	c	CGGAAAAACGGGTGATGCTGCCAACTTACTGATTTAGTGTATGATGGTGTTTTTGAGGTGCTCCAGTGGCTTCTGTTTCTATCAGCTGTCCCTCCTGTTCAGCTACTGACGGGGTGGTGCGTAACGGCAAAAGCACCGCCGGACATCAGCGCTATCTCTGCTCTCACTGCCGTAAAACATGGCAACTGCAGTTCACTTACACCGCTTCTCAACCCGGTACGCACCAGAAAATCATTGATATGGCCATGAATGGCGTTGGATGCCGGGCAACTGCCCGCATTATGGGCGTTGGCCTCAACACGATTTTACGTCACTTAAAAAACTCAGGCCGCAGTCGGTAACCTCGCGCATACAGCCGGGCAGTGACGTCATCGTCTGCGCGGAAATGGACGAACAGTG…	777	777	98.8417	E.coli_genome
Synthetic_DNA_9	E03	3145	3145	A	ATCTCGCCCCCGGGAACTGTAAGCCTCAGCATCTACGGGTTATGAGGTTAGCCGAAAGTGCCGCGGGTGGCGCCCGCCGACTGCTCCCAGAGTGTGGCTCTTCGTTCCGTCAAGGCCCGACCTTCATCGCGGCGATTCCTTCCGCGGGCCATGCCGTCCTGGTACCCCGGTCATGTCTCCGTCGTGGGAGTGAGCCCACCTGGCTTTGCGCCATGATTCCAATGAGGAACCTATGCACTCACGTCGACTGTCTGCTACGTTTACGTGTCAGGACCACTCGCGGTAGTCGCTGGGCCTGCGCACCGTGGAGTCCTCCGCCGGCCTCCCCCCTACAAAAGACGATAAGCTCCGGCAAGCAGCATCGAACAACGCAAGGATCGGCGATGTAAACAGAGAAAC…	6816	4095	94.0659	Synthetic_DNA_9
Synthetic_DNA_9	E03	3194	3194	G	GCCGAAAGTGCACGTGGTGGCGCCCGCCGACTGCTCCCAGAGTGTGGCTCTTCGTTCCGTCAAGGCCCGACCTTCATCGCGGCCGATTCCTTCCGCGGGCCATGCCGTCCTGGTACCCCGGTCATGTCTCCGTCGTGGGAGTGAGCCACCTGGCTTTGCGCCATGATTCCAATGAGGAACCTATGCACTCACGTCGACTGTCTGCTACGTTTACGTGTCAGGACCACTGCGCCGGTAGTCGCTGGGCCTGCACGCGTGGGGGTAACCACCCAGGCCTCCCCCTACAAAAGACAATCCTTCCGGCAAGCAGCATCGAACAACGCAAGGATCGGCGATGTAAACAGAGAAACGGCTGATTACCCTTGTTGGTGTGGTATCGCTAAGCTGCGCCGCGGAGCC…	6816	4095	94.7741	Synthetic_DNA_9
Aspergillus_flavus_cyclopiazonic_acid_stitch_number11	A10	18844	18844	c	CCTTTACTCTGACTCTTATACACAAGTAGCGTCCTGAACGGAACCTTTCCCGTTTTCCAGGATCTGATCTTCCATGTGACCTCCTAACATGGTAACGTTCATGATAACTTCTGCTCTTCATCGTGCGGCCGACTGGGCTAAATCTGTGTTCTCTTCGGCGGCGCTGGGTGATCCTCGCCGTACTGCCCGCTTGGTTAACGTCGCCGCCCAATTGGCAAAATATTCTGGTAAATCAATAACCATCTCATCAGAGGGTAGTGAAGCCATGCAGGAAGGCGCTTACCGATTTATCCGCAATCCCAACGTTTCTGCCGAGGCGATCAGAAAGGCTGGCGCCATGCAAACAGTCAAGTTGGCTCAGGAGTTTCCCGAACTGCTGGCCATTGAGGACACCACCTC…	1543	1542	99.4812	E.coli_genome
Aspergillus_flavus_cyclopiazonic_acid_stitch_number11	A10	18844	18844	c	CCTTTACTCTGACTCTTATACACAAGTAGCGTCCTGAACGGAACCTTTCCCGTTTTCCAGGATCTGATCTTCCATGTGACCTCCTAACATGGTAACGTTCATGATAACTTCTGCTCTTCATCGTGCGGCCGACTGGGCTAAATCTGTGTTCTCTTCGGCGGCGCTGGGTGATCCTCGCCGTACTGCCCGCTTGGTTAACGTCGCCGCCCAATTGGCAAAATATTCTGGTAAATCAATAACCATCTCATCAGAGGGTAGTGAAGCCATGCAGGAAGGCGCTTACCGATTTATCCGCAATCCCAACGTTTCTGCCGAGGCGATCAGAAAGGCTGGCGCCATGCAAACAGTCAAGTTGGCTCAGGAGTTTCCCGAACTGCTGGCCATTGAGGACACCACCTC…	1543	1543	99.2223	E.coli_genome
Aspergillus_flavus_cyclopiazonic_acid_stitch_number11	A12	18326	18326	c	CGACTTAGGGGTTTGAGGGCCAATGGAACGAAAACGTACGTTAAGGAGATAATTCGTTGTTTATATTTAAATTTAGAGCTCTCAGTTCCCCTTTAAAATATCCTCTGGCAACGTGAATGTATAATGGCCCAACATATTGATATGCCCGTGCATCAGGGGAGATAGCCGAGCGATATCTTCATCTATAATTTCTTCGCCATTACGGCGCATCCAGCTCAACGCTTCCTCCATATAGAGCGTGTTCCACAGAACCACTGCATTAGTAACCAGGCCCAGCGCCCCCAGTTGATCTTCCTGCCCCTTCACGATAACGCTTTCTGATCTCTCCGCGTTGTCCGTAACAAATCGCACGAGCCACAGCGTGGCGGCCTTCTCCTCGATTAAGCTGCGTCAGGATCC…	5967	4095	99.5604	E.coli_genome
Aspergillus_fumigatus_endocrocin_stitch_number13	B06	23212	23212	c	GGGGTTTGAGGGCCAATGGAACGAAAACGTACGTTTATGGTATAACTTATTGATTATAATACAGTATACAAAGGTCCCTTTTCAGATTTCTTCGTATGTTGTAGCTGATTTTATTTTCTTCTTTTCTTTTTGGGTGCTTTTAATAGCCATATATGATGTTTCATATAAAGTTAAAAGTTTCCCCATCTGTCTATCTATAGCGTCATGTTTTTCAGGATTTCTTAATTTCTGCAGCAGTTTAGATATATATTTCGCAGGTAACTTTATTATTAATGAATTATGGGATTGATACATTTCCTTTGTCCAATCTAAATCTTTTCCTGATTTCAATACCTCACTCTCATCTCTATTAATTATAAAACCGAGCTTTCCATACGGACCTGTTAAATATGATTGTAA…	5977	4095	99.707	E.coli_genome
Aspergillus_fumigatus_endocrocin_stitch_number13	B08	25169	25169	A	AAGAAGGGGTTTGAGGGCCAATGGAACGAAAACGTACGTTAAGGAGATAATTCGTTGTTTATATTTAAATTTAGAGCTCTCAGTTCCCCTTTTAAAATATCCTCTGGCAACGTGAATGTATAATGGCCCAACATATTGATATGCCCGTGCATCAGGGGAGATAGCCGAGCGATATCTTCATCTATAATTTCTTCGCCATTACGGCGCATCCAGCTCAACGCTTCCTCCATATAGAGCGTGTTCCACAGAACCACTGCATTAGTAACCAGGCCCAGCGCCCCCAGTTGATCTTCCTGCCCTTCACGATAACGCTTTCTGATCTCTCCCGCGTTGTCCGTAACAAATCGCACGAGCCACAGCGTGGCGGCCTTCTCCTCGATTAAGCTGCGTCAGGATCCG…	5974	4095	99.4872	E.coli_genome
Aspergillus_fumigatus_endocrocin_stitch_number13	B10	25173	25173	A	AGGGGTTTGAGGGCCAATGGAACGAAAACGTACGTTAAGGAGATAATTCGTTGTTTATATTTAAATTTAGAGCTCTCAGTTCCCCTTTTAAAATATCCTCTCCTGGCAACGTGATCTCTAATAGCCAACATATTTGGTATTGCCCGTGCATCAGGGGAGATAGCCGAGCGATATCTTCATCTATAATTTCTTCGCCGTTACGGCGCATCCAGCTCAACGCTTCCTCCATATAGAGCATATTGTCTCCCACCAGAACCACTGCATTCATAACCGGCCCAGCGCCCCAGTTCATCTTCCTGCCCTTCACGATAACGCTTTCTGATCTCTCCGCGTTGTCCGTAACAAATCGCACGAGCCACAGCGTGGCGGCCTTCCTCGATTAAGCTGCGTCAGGATCCG…	5981	4095	98.6081	E.coli_genome
Aspergillus_fumigatus_endocrocin_stitch_number13	B11	22963	22963	t	TTAGGGAAGGTGCGAATAAGCGGGGAAATTCTTCTCGGCTGACTCAGTCATTTCATTTCTTCATGTTTGAGCCGATTTTTTCTCCCGTAAATGCCTTGAATCAGCCTATTTAGACCGTTTCTTCGCCATTTAAGGCGTTATCCCCAGTTTTTAGTGAGATCTCTCCCACTGACGTATCATTTGGTCCGCCCGAAACAGGTTGGCCAGCGTGAATAACATCGCCAGTTGGTTATCGTTTTTCAGCAACCCCTTGTATCTGGCTTTCACGAAGCCGAACTGTCGCTTGATGATGCGAAATGGGTGCTCCACCCTGGCCCGGATGCTGGCTTTCATGTATTCGATGTTGATGGCCGTTTTGTTCTTGCGTGGATGCTGTTTCAAGGTTCTTACCTTGCCGGG…	1199	1199	100	E.coli_genome
Aspergillus_sp_squalestatin_stitch_number13	C03	13112	13112	G	GAAGCGGGGTTTGAGGGCCAATGGAACGAAAACGTACGTTTATGGTATAACTTATTGATTATAATACAGTATACAAAGGTCCCTTTTCAGGGACCCTTTCGTATGTTGTAGCTGATTTTATTTTCTTCTTTTTTTCTTTTGGGTGCTCTTAATAGCCATATATGATGTTTCATATAAAGTTAAAAGTTTCCCCATCTGTCTATCTATAGCGTCATGTTTTTCAGGATTTCTTAATTTCTGCAGCAGTTTAGATATATATTTCGCAGGTAACTTTATTATTAATGAATTATGGGATTGATACATTTCCTTTGTCCAATCTAAATCTTTTCCTGATTTCAATACCTCACTCTCATCTCTATTAATTATAAAACCGAGCTTTCCATACGGACCTGTTAAATA…	5978	4095	99.4872	E.coli_genome
Aspergillus_sp_squalestatin_stitch_number13	C03	23617	23617	A	ATCGGCATAGTAT	13	0	0	None
Aspergillus_sp_squalestatin_stitch_number13	C05	24920	24920	T	TAGTAGGGGTTTGAGGGCCAATGGAACGAAAACGTACGTTTATGGTATAACTTATTGATTATAATACAGTATACAAAGGTCCCTTTTCAGGGACCCTTTCGTATGTTGTAGCTGATTTTATTTTCTTCTTTTCTTTTGGGTGCTTTTAATAGCCATATATAATGTTGGTCTCAAAGTTAAAAGTTTCCCCATCTGTCTATCTATAGCGTCATGTTTTTCAGGATTTCTTAATTTCTGCAGCAGTTTAGATATATATTTCGCAGGTAACTTTATTATTAATGAATTATGGGATTGATACATTTCCTTTGTCCAATCTAAATCTTTTCCTGATTTCAATACCTCACTCTCATCTCTATTAATTATAAAACCGAGCTTTCCATACGGACCTGTTAAATATGA…	5984	4095	99.4628	E.coli_genome
Aspergillus_sp_squalestatin_stitch_number13	C09	22587	22587	g	GAAAAACGGGTAATGACTCCAACTTATTGATAGTGTTTTATGTTCAGATAATGCCCGATGACTTTGTCATGCAGCTCCACCGATTTTGAGAACGACAGCGACTTCCGTCCCAGCCGTGCCAGGTGCTGCCTCAGATTCAGGTTATGCCGCTCAATTCGCTGCGTATATCGCTTGCTGATTACGTGCAGCTTTCCCTTCAGGCGGGATTCATACAGCGGCCAGCCATCCGTCATCCATATCACCACGTCAAAGGGTGACAGCAGGCTCATAAGACGCCCCAGCGTCGCCATAGTGCGTTCACCGAATACGTGCGCAACAACCGTCTTCCGGAGACTGTCATACGCGTAAAACAGCCAGCGCTGGCGCGATTTAGCCCCGACATAGCCCCACTGTTCGTCC…	776	776	99.3557	E.coli_genome
Aspergillus_sp_squalestatin_stitch_number13	C11	22844	22844	t	TTAGGGAAGGTGCGAATAAGCGGGGAAATTCTTCTCGGCTGACTCAGTCATTTCATTTCTTCATGTTTAGACCATTTTTCTCCCGTAAATGCCTTGAATCAGCCTATTTAGACCGTTTCTTCGCCATTTAAGGCGTTATCCCCAGTTTTTAGTGAGATCTCTCCCACTGACGTATCATTTGGTCCGCCCGAAACAGGTTGGCCAGCGTGAATAACATCGCCAGTTGGTTATCGTTTTTCAGCAACCCCTTGTATCTGGCTTTCACGAAGCCGAACTGTCGCTTGATGATGCGAAATGGGTGCTCCACCCTGGCCCGGATGCTGGCTTTCATGTATTCGATGTTGATGGCCGTTTTGTTCTTGCGTGGATGCTGTTTCAAGGTTCTTACCTTGCCGGGGC…	1197	1197	99.9165	E.coli_genome
Aspergillus_sp_squalestatin_stitch_number13	C11	22844	22844	t	TTAGGGAAGGTGCGAATAAGCGGGGAAATTCTTCTCGGCTGACTCAGTCATTTCATTTCTTCATGTTTGAGCCGATTTTTTCTCCCGTAAATGCCTTGAATCAGCCTATTTAGACCGTTTCTTCGCCATTTAAGGCGTTATCCCCAGTTTTTAGTGAGATCTCTCCCCACTGACGTATCATTTGGTCCGCCCGAAACAGGTTGGCCAGCGTGAATAACATCGCCAGTTGGTTATCGTTTTTCAGCAACCCCTTGTATCTGGCTTTCACGAAGCCGAACTGTCGCTTGATGATGCGAAATGGGTGCTCCACCCTGGCCCGGATGCTGGCTTTCATGTATTCGATGTTGATGGCCGTTTTGTTCTTGCGTGGATGCTGTTTCAAGGTTCTTACCTTGCCGG…	1200	1200	99.8333	E.coli_genome
Aspergillus_sp_squalestatin_stitch_number13	C12	22587	22587	g	GAAAAACGGGTAATGACTCCAACTTATTGATAGTGTTTTATGTTCAGATAATGCCCGATGACTTTGTCATGCAGCTCCACCGATTTTGAGAACGACAGCGACTTCCATCCCCAGCCGTGCCAGGTGCTGCCTCAGATTCAGGTTATGCCGCTCAATTCGCTGCGTATATCGCTTGCTGATTACGTGCAGCTTTCCCTTCAGGCGGGATTCATACAGCGGCCAGCCATCCGTCATCCATATCACCACGTCAAAGGGTGACAGCAGGCTCATAAGACGCCCAGCGTCGCCATAGTGCGTTCACCGAATACGTGCGCAACAACCGTCTTCCCGGAGACTGTCATACGCGTAAAACAGCCAGCGCTGGCGCGATTTAGCCCCGACATAGCCCCACTGTTCGTC…	776	776	99.3557	E.coli_genome
Aspergillus_sp_squalestatin_stitch_number13	C12	22587	22587	g	GAAAAACGGGTAATGACTCCAACTTATTGATAGTGTTTTATGTTCAGATAATGCCCGATGACTTTGTCATGCAGCTCCACCGATTTTGAGAACGACAGCGACTTCCGTCCCAGCCATATTGCCCAAGGTGCTGCCTCAGATTCAGGTTATGCCGCTGAATTCGCTGCGTATATCGCTTGCTGATTACGTGCAGCTTTCCCTTCAGGCGGGATTCATACAGCGGCCAGCCATCCGTCATCCATATCACCACGTCAAAGGGTGACAGCAGGCTCATGAGCGCCAGCGTCGCCATAGTGCGTTCACCGAATACGTGCGCAACAACCGTCTTCCGGAGACTGTCATACGCGTAAAACAGCCAGCGCTGGCGCGATTTAGCCCCGACATAGCCCCACTGTTCGT…	776	776	98.9691	E.coli_genome
Aspergillus_sp_squalestatin_stitch_number13	C12	22587	22587	g	GAAAAACGGGTAATGACTCCAACTTATTGATAGTGTTTTATGTTCAGATAATGCCCGATGACTTTGTCATGCAGCTCCACCGATTTTGAGAACGACAGCGACTTCCCATTCCCGCCGTGCCAGGTGCTGCCTCAGATTCAGGTTATGCCGCTCAATTCGCTGCGTATATCGCTTGCTGATTACGTGCAGCTTTCCCTTCAGGCGGGATTCATACAGCGGCCAGCCATCCGTCATCCATATCACCACGTCAAAGGGTGACAGCAGGCTCATAAGACGCCCCAGCGTCGCCATAGTGCGTTCACCGAATACGTGCGCAACAACCGTCTTCCGGAGACTGTCATACGCGTAAAACAGCCAGCGCTGGCGCGATTTCACCCCGACATAGCCCCACTGTTCGTC…	777	777	99.3565	E.coli_genome
Malbranchea_aurantiaca_malbrancheamide_stitch_number13	E01	23607	23607	T	CTTCCTACTTCCCGTTTGCGGAACCTTCTGCAGAAGTGGACGTCATGGGTAAAAACGGTAAATGGCTGGAAGTGCTGGGCTGCGGGATGGTGCATCCGAACGTGTTGCGTAACGTTGGCATCGACCCGGAAGTTTACTCTGGTTTCGGCTTCGGGATGGGGATGGAGCGTCTGACTATGTTGCGTTACGGCGTCACCGACCTGCGTTCATTCTTTGAGAACGATCTGCGTTTCCTCAAACAGTTTAAATAAGGCAGGAATAGATTATGAAATTCAGTGAACTGTGGTTACGCGGATCGGTGACCCGGCGATGCAAAGCACCAATGCCTGAGAAGGCACGAACCCAGTGGACATAAGCGCTCACGCAACTGGTCCAGAACCTTGACCGAACGCAGCGGTG…	1492	0	0	None
Malbranchea_aurantiaca_malbrancheamide_stitch_number13	E01	23607	23607	T	CTTCCTACTTCCCGTTTGCGGAACCTTCTGCAGAAGTGGACGTCATGGGTAAAAACGGTAAATGGCTGGAAGTGCTGGGCTGCGGGATGGTGCATCCGAACGTGTTGCGTAACGTTGGCATCGACCCGGAAGTTTACTCTGGTTTCAGGCTGGGATGGGGATGGAGCGTCTGACTATGTTGCGTTACGGCGTCACCGACCTGCGTTCATTCTTTGAGAACGATCTGCGTTTCCTCAAACAGTTTAAATAAGGCAGGAATAGATTATGAAATTCAGTGAACTGTGGTTACGCGAATGGGTGAACCCGGCGATGCAAAGCACCTCAATGCCTGAGAAGGCACGAACCCAGTGGACATAAGCGCTCACGCAACTGGTCCAGAACCTTGACCGAACGCAGCGG…	1495	0	0	None
Malbranchea_aurantiaca_malbrancheamide_stitch_number13	E01	23576	23576	T	CGTTGTGGGTCGCCGTTAGATTTAAAGATCTGGTACCGCGGCCATCGGCATTTTCTTTTGCGTTTTTATTTGTTAACTGTTAATTGTCCTTGTTCAAGGATGCTGTCTTTTTGATGTTTAAGTAAAGGTTACATCGTTAGGGATCAAGATCCATTTTTAACACAAGGCCAGTTTTGTTCAGCGGCTTGTATGGGCCAGTTAAAGAATTAGAAACATAACCAAGCATGTAAATATCGTTAGACGTAATGCCGTCAATCGTCATTTTTGATCC	266	271	96.679	Malbranchea_aurantiaca_malbrancheamide_stitch_number13
Malbranchea_aurantiaca_malbrancheamide_stitch_number13	E01	23579	23579	A	GTTGTGGTCACCGTCTAGATTTAAAGATCTGGTACCGCGGCCATCGGCATTTTCTTTTGCGTTTTTATTTGTTAACTGTTAATTGTCCTTGTTCAAGGATGTCTGCTTTGACAACAGATGTTTTCTTGCCTTTGATGTTCAGCAGGAAGTGGGCGCTGATTGTTTGTCTGCGTAGAATCCTCTGTTTGTCATATAGCTTGTAATCACGACATTGTTTCCTTTTTTCGCTTGAGGGATTAGCAGCGAAGTGTGAGTAAGTAAAGGTTACATCGTTAAATCAGGGATCAGGTTTTTTTAACACAAGGCCAGTTCAGCGGCTTGTATGGGCCAGTTAAAGAATTAGAAACATAACCAAGCATCTGATTTCTAGACGTAATGCCGTCAATCGTCATTTTTAAT…	1239	1249	59.0072	Malbranchea_aurantiaca_malbrancheamide_stitch_number13
Malbranchea_aurantiaca_malbrancheamide_stitch_number13	E01	23810	23810	G	CGTTTTTTATCGCTTTGCAGAAGTTTTTGACTTTCTTGACGGAAGAATGATGTGCTTTTGCCATAGTATGCTTTGTTAAATAAAGATTCTTCGCCTTGGTAGCCATCTTCAGTTCCAGTGTTTGCTTCAAATACTAAGTATTGTGGCCTTTATCTTCTGCGTGGTGTGAGATATTCTCAGCCTATGGGACCCGTGAGGCAGAGCAAAAATTCAACTACTTTGTTCGAAGTATGAGCTGCTTCAGCAGTTCATGTCAAACTTTGAGCTTATTGAAAATCTTTATGGCCCTGGGACCACATGGTTCATCCGTAAGACGCTGGCATACCAGTCTCCAGTGGTTTCTGGACCTGGCTGGCTTCCATCAGGGTAGTGCCTCTGCGTTCACCAACCCGCTTATTC…	2999	954	99.6855	Malbranchea_aurantiaca_malbrancheamide_stitch_number13
Malbranchea_aurantiaca_malbrancheamide_stitch_number13	E12	22217	22217	c	CAATCAACGCTGTCTCTTGATCAGATCTTGATCCCCTGCGCCATCAGATCCTTGGCGGCAAAGCCATCCATTTTACTTTCAGGGCTTCCCAACCTACCAAAGACCTGCAGCTGGCGATTCCGGTTCGCTTGCTGTCCATAAAACCGCCCAGTCTAGCTATCGCCATGTAAGCCCACTGCAAGCTACCTGCTTTCTATTTTGCGCTTGCGTTTTCCCTTGTCCAGATAGCCCAGTAGCTGACATTCATCCGGGGTCAGCACCGTTTCTGCGGACTGGCTTTCTACGTGTTCCGCTTCCTTTAGCAGCCCTTGCGCCCTGAGTGCTTGCGGCAGCATGAAGCTTTCTCTGAGCTGTAACAGCCTGACCGCAACAAACGAGAGGATCGAGACCATCCGCTCC…	1539	1539	99.1553	Genome
Yeast_chromosome_I_telomere	A04	12594	12594	G	GAAGTAATTTCCTGACTTGTTGTTGTACTGGTAACAGGTGGTAATGATGAAGTAATTTCCTGACTTGTTGTTGTACTGGTAACAGGTGGTAATGAAGAAGTAATTTCCTGACTTGTTGTTGCACTGGTAACAGGTGGTAATGAT	144	144	100	Yeast_chromosome_I_telomere
Yeast_chromosome_I_telomere	A04	12958	12958	T	TGGTAACAGGTGGTAATGAAGAAGTAATTTCCTGACTTGTTGTTGCACTGGTAACAGGTGGTCATGATGAAGTGGATCACCTAACTTGTTGTTGTACCTGAGGCAACAGGTGATTCTGTTAATGAAAGAATGATTTTCCAACTTGTTGGTGTAT	147	154	92.2078	Yeast_chromosome_I_telomere
Yeast_chromosome_I_telomere	A06	12594	12594	G	GAAGTAATTTCCTGACTTGTTGTTGTACTGGTAACAGGTGGTAATGATGAAGTAATTTCCTGACTTGTTGTTGTACTGGTAACAGGTGGTAATGAAGAAGTAATTTCCTGACTTGTTGTTGCACTGGTAACAGGTGGTAATGAT	144	144	100	Yeast_chromosome_I_telomere
Yeast_chromosome_I_telomere	A06	12910	12910	T	TGGTCCCCAGGTGGTGATGGTCAGTGATTTCCTCAGTTGTTGTTGTGACAGTAACTGATCAGGTGGTAATGAAGAAGTAATTTCCTGACTTGTTGTTGCACTGGTAACAGGTGGTAATGATGAAGTAATTTCCTGACTTGTTGTTGTAT	149	149	90.604	Yeast_chromosome_I_telomere
Synthetic_DNA_3	A09	9145	9145	G	GCCTGAAAACCAGTTGGTGTTAAGCGATTCCCTGTCCAGGACGCCACATGTAGTAAAACGTATACGTTCGTCGGGTTCACTCAGGATGGATGCGTCGACCAAGGACACATTCGAGCTCCGATCCCTATTGTCGAGAAATTTGTATCCTACCCCCGCAGCTTGCCAGCTCTTTTGAGTATCATGGAGCCTATGGTTGAATGAGTCCAATAACAAACTTCGACATGATAAAGTCCCCCCCTCGCGACTTCCAGAGAAGAAGACTACTGAGTTGAGCGTTCCCAGCACATATTCAGCTAAGGAAGTTACCAATTTTTAGTTTCTGAGTGACACGTCTGACCTTGCGGGTAGATTGCCAAGCGTCGAGGGCCCAAGCCAGGGGAAACAGTAAGGCCTATTTAA…	8331	826	99.1525	Synthetic_DNA_3
Synthetic_DNA_3	A09	12333	12333	c	CCAGATTATATCACTCGACGACGTCACGACTCCTGGATTCGAAACCCGGGCCGCTTAAACAGGTTTCGGGATATAGTACGGGCAACCCGAGAAGGCTGAGCCTGGACTCAACGGGTTGCTGGGTGGACTCCAGACTCGGGGCGACGACTCTTCACGCGCAGAGCAAGGGCGTCGAGCGGTCGTGAAAGTCTTAAGTACCGCACGTGCCGACTCACTGGGGATATTGCCTGGAGCTGTACCGTTCTAGGGGGAGAAATTCAGGAGACCTCCTCTTCTCACGACTGGACCCGCGAGGGCCGCGTTGCCGGTTCCCCCAGAGGCTGAAGAACAAGGGCTTACTGTGGGCAGGGGGACGCCCATTCAGCGGCTGGCGTTTTGAATCCTCGGTCCCCTTTGTCT…	4174	4095	97.3138	Synthetic_DNA_3
Synthetic_DNA_3	A09	8520	8520	A	AGCGGCTGGCGTTTTGAATCCTCGGTCCCCTTTGTCTATCCGGGATTTTAATCCAATTCCCTCATTTAGGACCTTACCAAGTCAACATTGGTATATGAATGCGACCTTGAAGAGGCCGCTTAAAAATGACAGTGGTTGATGCTCTAAACTTCATTTGGTTAATTCGTGTATCAGCGCGATAGGCTGTTAAAGGTTTAATATTGTATAGCAAGGTACTTCCGGTCTTAATGAATGGCCGGGAAAGGTACGCACGTGGTATGGGAGGATGAAGGGGCGACGATCAGGCTTCTCTCTCACTCGCTAGGAGGCAATTGTATAAGAATGCATACTACATCGATACATAAAACATCTCCATCGCTTGCCCAAATTGTAAAGTGTCTATCACCCCTAGGCCCGTTT…	4170	4095	99.6093	Synthetic_DNA_3
Synthetic_DNA_3	A09	12396	12396	g	GGATTGGGATATCGTACGGGCAACCCAAGGCTCACGCATTCAACGGGTTGCTGGGTGGACTCCAGACTCGGGGCGACGACTCTTCACGCGCAGAGCAAGGGCGTCGAGCGGTCGTGAAAGTCTTAGTACCGCACGTGCCGACTCACTGGGGATATTGCCTGGAGCTGTACCGTTCTCGGGGGGGGAGGTTGGAGACCTCCTCTTCTCACGACTGGACCCGCGAGGGCCGCGTTGCCGGTTCCCCAGAGGCTGAAGAACAAGGGCTTACTGTGGGCAGGGGGACGCCCATTCAGCGGCTGGCGTTTTGAATCCTCGGTCCCCTTTGCTTTTCTATCCAGATTAATCCAATTCCCTCATTTAGGACCTTACCAAGTCAACATTGGTATATGAATGCGACCT…	8330	4095	98.6325	Synthetic_DNA_3
Synthetic_DNA_3	A09	9175	9175	C	CCTGTCCAGGACGCCACATGTAGTAAAACATATACGTTCATCGGTGCCGCTCAGGATAAATATGAGTCGACCAAGGACACATTCGAGCTCCGATCCCTATTGTCGAGAAATTTGTATCCTACCCCCGCAGCTTGCCAGCTCTTTGAGTATCATGGAGCCTATGGTTGAATGAGTCCAATAACAAACTTCGACATGATAAAGTCCCCCCCTCGCGACTTCCAGAGAAGAAGACTACTGAGTTGAGCGTTCCCAGCACTTCAGCTAAGGAAGTTACCGATTTTTAGTTTCTGAGTGACACGTCTGACCTTGCGGGTAGATTGCCAAGCGTGGACCAGAGCCAGGGGAAACAGTAAGGCCTATTTAAGTAAAGGGAGTAAGTGATCGAACGCTTCAGATATA…	8342	858	99.7669	Synthetic_DNA_3
Synthetic_DNA_6	B03	11404	11404	a	AGCAGCAACGATGTTACGC	19	0	0	None
Synthetic_DNA_10	C10	11404	11404	a	AGCAGCAACGATGTTACGC	19	0	0	None
Neocamarosporium_betae_aphidicolin_stitch_number9	F08	17917	17917	A	AGCAAAAGGCC	11	0	0	None
