## Supplementary Tables for "High-throughput DNA engineering by mating bacteria": Table S8.xlsx

### Sheet: Sheet1
barcode	Stitch #	Repeat	total_reads	total_mapped_reads	total_unique_mapped_reads	# of variants expected	average coverage	identified variants	success rate	missed variants
A1-1	1	2024-01-01	2144	1515	1513	6	252.167	6	100	0
A1-2	1	2024-01-02	1077	706	705	6	117.5	6	100	0
A2-1	1	2024-02-01	1485	1014	1014	6	169	6	100	0
A2-2	1	2024-02-02	2320	1855	1852	6	308.667	6	100	0
B1-1	2	2024-01-01	418	367	356	36	9.88889	34	94.4444	2 (0)
B1-2	2	2024-01-02	1604	1385	1359	36	37.75	36	100	0
B2-1	2	2024-02-01	3015	2104	2046	36	56.8333	33	91.6667	3 (0)
B2-2	2	2024-02-02	896	731	712	36	19.7778	28	77.7778	8 (0)
C1-1	3	2024-01-01	84716	38573	29186	216	135.12	216	100	0
C1-2	3	2024-01-02	76016	38670	30096	216	139.333	216	100	0
C2-1	3	2024-02-01	55020	28660	23360	216	108.148	210	97.2222	6 (1)
C2-2	3	2024-02-02	43223	20718	16419	216	76.0139	205	94.9074	11 (10)
D1-1	4	2024-01-01	299149	144169	72969	1296	56.3032	1146	88.4259	150
D1-2	4	2024-01-02	253614	141234	95469	1296	73.6644	1147	88.5031	149
D2-1	4	2024-02-01	684302	471270	286245	1296	220.868	1179	90.9722	117
D2-2	4	2024-02-02	132052	60881	43464	1296	33.537	905	69.8302	391
