## Supplementary Tables for "High-throughput DNA engineering by mating bacteria": Table S9.xlsx

### Sheet: Sheet1
repeat	stitch	parent	# of missed child	missed child
2024-01-01	2	C	2	CE	CF
2024-01-01	4	AAA	1	AAAF
2024-01-01	4	AAB	1	AABF
2024-01-01	4	ABA	1	ABAF
2024-01-01	4	ABC	2	ABCA	ABCF
2024-01-01	4	ABD	2	ABDA	ABDF
2024-01-01	4	ABE	1	ABEA
2024-01-01	4	ABF	3	ABFA	ABFD	ABFF
2024-01-01	4	ACA	1	ACAF
2024-01-01	4	ACB	1	ACBF
2024-01-01	4	ACE	1	ACEF
2024-01-01	4	AEA	1	AEAF
2024-01-01	4	AEB	1	AEBF
2024-01-01	4	AEC	1	AECF
2024-01-01	4	AED	2	AEDD	AEDF
2024-01-01	4	AEE	2	AEEA	AEEF
2024-01-01	4	AEF	1	AEFD
2024-01-01	4	AFA	1	AFAF
2024-01-01	4	AFB	1	AFBF
2024-01-01	4	AFC	1	AFCF
2024-01-01	4	AFE	2	AFEA	AFED
2024-01-01	4	BBA	1	BBAF
2024-01-01	4	BBB	1	BBBF
2024-01-01	4	BBC	1	BBCF
2024-01-01	4	BBE	1	BBEF
2024-01-01	4	BCA	1	BCAF
2024-01-01	4	BCB	1	BCBF
2024-01-01	4	BCC	1	BCCF
2024-01-01	4	BCE	1	BCEF
2024-01-01	4	BDB	1	BDBF
2024-01-01	4	BDE	1	BDEF
2024-01-01	4	BEA	1	BEAF
2024-01-01	4	BEB	1	BEBF
2024-01-01	4	BEC	1	BECF
2024-01-01	4	BED	1	BEDF
2024-01-01	4	BEE	1	BEEF
2024-01-01	4	BFA	1	BFAF
2024-01-01	4	BFB	1	BFBF
2024-01-01	4	CAA	1	CAAF
2024-01-01	4	CAB	1	CABF
2024-01-01	4	CAE	1	CAEF
2024-01-01	4	CAF	1	CAFF
2024-01-01	4	CBA	2	CBAA	CBAF
2024-01-01	4	CBB	3	CBBA	CBBC	CBBF
2024-01-01	4	CBC	2	CBCC	CBCF
2024-01-01	4	CBD	5	CBDA	CBDC	CBDD	CBDE	CBDF
2024-01-01	4	CBE	3	CBEA	CBEC	CBEE
2024-01-01	4	CBF	4	CBFA	CBFD	CBFE	CBFF
2024-01-01	4	CCB	1	CCBF
2024-01-01	4	CCC	4	CCCA	CCCC	CCCD	CCCF
2024-01-01	4	CCD	4	CCDA	CCDB	CCDC	CCDF
2024-01-01	4	CCE	4	CCEA	CCEB	CCEC	CCEF
2024-01-01	4	CCF	2	CCFB	CCFF
2024-01-01	4	CDB	1	CDBF
2024-01-01	4	CDC	1	CDCF
2024-01-01	4	CDD	4	CDDA	CDDB	CDDC	CDDD
2024-01-01	4	CDE	1	CDEA
2024-01-01	4	CDF	4	CDFB	CDFC	CDFD	CDFE
2024-01-01	4	CEA	1	CEAF
2024-01-01	4	CEB	1	CEBF
2024-01-01	4	CEC	1	CECF
2024-01-01	4	CED	3	CEDC	CEDD	CEDE
2024-01-01	4	CEE	2	CEEA	CEEF
2024-01-01	4	CEF	4	CEFB	CEFD	CEFE	CEFF
2024-01-01	4	CFE	3	CFEA	CFEB	CFED
2024-01-01	4	DBA	1	DBAF
2024-01-01	4	DBB	1	DBBF
2024-01-01	4	DFB	1	DFBF
2024-01-01	4	DFC	1	DFCF
2024-01-01	4	EAA	1	EAAF
2024-01-01	4	EAE	1	EAEF
2024-01-01	4	EBA	1	EBAF
2024-01-01	4	EBB	1	EBBF
2024-01-01	4	EBC	1	EBCF
2024-01-01	4	EBD	1	EBDB
2024-01-01	4	EBE	3	EBEA	EBED	EBEF
2024-01-01	4	EBF	2	EBFD	EBFF
2024-01-01	4	ECB	1	ECBF
2024-01-01	4	ECE	1	ECEF
2024-01-01	4	EDB	1	EDBF
2024-01-01	4	EDD	1	EDDF
2024-01-01	4	EEA	1	EEAF
2024-01-01	4	EED	1	EEDB
2024-01-01	4	EEE	1	EEEF
2024-01-01	4	EEF	1	EEFF
2024-01-01	4	EFA	1	EFAF
2024-01-01	4	FAC	1	FACF
2024-01-01	4	FAE	1	FAEF
2024-01-01	4	FBA	1	FBAF
2024-01-01	4	FBB	1	FBBF
2024-01-01	4	FBC	1	FBCF
2024-01-01	4	FCD	1	FCDF
2024-01-01	4	FCE	1	FCEF
2024-01-01	4	FCF	1	FCFF
2024-01-01	4	FDA	1	FDAF
2024-01-01	4	FDB	1	FDBF
2024-01-01	4	FDC	1	FDCF
2024-01-01	4	FDD	1	FDDF
2024-01-01	4	FDE	1	FDEF
2024-01-01	4	FEB	1	FEBF
2024-01-01	4	FFA	1	FFAF
2024-01-01	4	FFB	1	FFBF
2024-01-01	4	FFC	1	FFCF
2024-01-01	4	FFE	1	FFEF
2024-01-02	4	ABA	2	ABAD	ABAF
2024-01-02	4	ABB	1	ABBF
2024-01-02	4	ABC	3	ABCA	ABCD	ABCF
2024-01-02	4	ABD	2	ABDB	ABDD
2024-01-02	4	ABE	4	ABEA	ABEB	ABEC	ABEF
2024-01-02	4	ABF	2	ABFB	ABFF
2024-01-02	4	ACA	1	ACAF
2024-01-02	4	ACB	1	ACBF
2024-01-02	4	ACC	1	ACCF
2024-01-02	4	ACE	3	ACEA	ACEB	ACEF
2024-01-02	4	ADA	1	ADAF
2024-01-02	4	ADB	1	ADBF
2024-01-02	4	ADC	1	ADCF
2024-01-02	4	AEA	3	AEAA	AEAD	AEAF
2024-01-02	4	AEC	1	AECF
2024-01-02	4	AEE	1	AEEA
2024-01-02	4	AFC	1	AFCF
2024-01-02	4	AFE	2	AFEA	AFEF
2024-01-02	4	BAE	1	BAEF
2024-01-02	4	BBA	1	BBAF
2024-01-02	4	BBB	1	BBBF
2024-01-02	4	BBE	1	BBEF
2024-01-02	4	BCB	1	BCBF
2024-01-02	4	BDA	1	BDAF
2024-01-02	4	BDC	1	BDCF
2024-01-02	4	BDE	1	BDEF
2024-01-02	4	BEB	1	BEBF
2024-01-02	4	BFE	1	BFEF
2024-01-02	4	CAA	1	CAAF
2024-01-02	4	CAB	1	CABF
2024-01-02	4	CAC	1	CACF
2024-01-02	4	CAE	3	CAEA	CAED	CAEF
2024-01-02	4	CBA	3	CBAA	CBAD	CBAF
2024-01-02	4	CBB	1	CBBC
2024-01-02	4	CBC	2	CBCA	CBCE
2024-01-02	4	CBD	5	CBDA	CBDB	CBDC	CBDD	CBDF
2024-01-02	4	CBE	4	CBEA	CBEC	CBED	CBEF
2024-01-02	4	CBF	4	CBFA	CBFB	CBFC	CBFF
2024-01-02	4	CCA	3	CCAA	CCAC	CCAF
2024-01-02	4	CCB	1	CCBF
2024-01-02	4	CCC	1	CCCF
2024-01-02	4	CCD	4	CCDA	CCDB	CCDC	CCDE
2024-01-02	4	CCE	5	CCEA	CCEB	CCEC	CCEE	CCEF
2024-01-02	4	CDA	3	CDAA	CDAD	CDAF
2024-01-02	4	CDC	2	CDCA	CDCF
2024-01-02	4	CDD	5	CDDA	CDDB	CDDC	CDDE	CDDF
2024-01-02	4	CDE	2	CDEA	CDEF
2024-01-02	4	CDF	1	CDFA
2024-01-02	4	CEB	1	CEBF
2024-01-02	4	CEC	2	CECA	CECF
2024-01-02	4	CED	3	CEDA	CEDD	CEDE
2024-01-02	4	CEE	1	CEEA
2024-01-02	4	CEF	2	CEFE	CEFF
2024-01-02	4	CFB	1	CFBF
2024-01-02	4	CFD	1	CFDF
2024-01-02	4	CFE	4	CFEA	CFEC	CFED	CFEF
2024-01-02	4	DAE	1	DAEF
2024-01-02	4	DBA	1	DBAF
2024-01-02	4	DBB	1	DBBF
2024-01-02	4	DBC	1	DBCF
2024-01-02	4	DBE	1	DBEF
2024-01-02	4	DCA	1	DCAF
2024-01-02	4	DCC	1	DCCF
2024-01-02	4	DDB	1	DDBF
2024-01-02	4	DDC	1	DDCF
2024-01-02	4	DEA	1	DEAF
2024-01-02	4	DEE	1	DEEF
2024-01-02	4	DFB	1	DFBF
2024-01-02	4	DFE	1	DFEF
2024-01-02	4	EAE	1	EAEF
2024-01-02	4	EBA	1	EBAF
2024-01-02	4	EBB	1	EBBF
2024-01-02	4	EBE	3	EBEB	EBED	EBEF
2024-01-02	4	ECA	1	ECAF
2024-01-02	4	ECB	1	ECBF
2024-01-02	4	EDE	1	EDEF
2024-01-02	4	EEA	1	EEAF
2024-01-02	4	EEC	1	EECF
2024-01-02	4	EEE	1	EEEF
2024-01-02	4	EFB	1	EFBF
2024-01-02	4	EFC	1	EFCF
2024-01-02	4	EFE	1	EFEF
2024-01-02	4	FAB	1	FABF
2024-01-02	4	FAE	1	FAEF
2024-01-02	4	FBA	1	FBAF
2024-01-02	4	FBB	1	FBBF
2024-01-02	4	FBC	1	FBCF
2024-01-02	4	FBE	1	FBEF
2024-01-02	4	FCE	1	FCEF
2024-01-02	4	FDC	1	FDCF
2024-01-02	4	FDE	1	FDEF
2024-01-02	4	FEB	1	FEBF
2024-01-02	4	FEE	1	FEEF
2024-01-02	4	FFA	1	FFAF
2024-01-02	4	FFB	1	FFBF
2024-02-01	2	C	1	CB
2024-02-01	2	D	1	DE
2024-02-01	2	E	1	EE
2024-02-01	3	AC	1	ACD
2024-02-01	3	BC	1	BCE
2024-02-01	3	BE	1	BEE
2024-02-01	3	CC	1	CCE
2024-02-01	3	EB	1	EBE
2024-02-01	3	EC	1	ECE
2024-02-01	4	ABA	1	ABAF
2024-02-01	4	ABB	1	ABBF
2024-02-01	4	ABE	3	ABEA	ABEC	ABEF
2024-02-01	4	ACA	1	ACAF
2024-02-01	4	ACB	1	ACBF
2024-02-01	4	ACC	3	ACCA	ACCC	ACCD
2024-02-01	4	ACD	2	ACDC	ACDF
2024-02-01	4	ACE	2	ACEC	ACEF
2024-02-01	4	ADA	1	ADAF
2024-02-01	4	ADE	2	ADEA	ADEB
2024-02-01	4	AEE	3	AEEA	AEED	AEEE
2024-02-01	4	BAB	1	BABF
2024-02-01	4	BBA	1	BBAF
2024-02-01	4	BBC	1	BBCF
2024-02-01	4	BBE	1	BBEF
2024-02-01	4	BCC	1	BCCF
2024-02-01	4	BCD	1	BCDB
2024-02-01	4	BCE	4	BCEA	BCEB	BCEC	BCEE
2024-02-01	4	BDA	1	BDAF
2024-02-01	4	BDE	1	BDEF
2024-02-01	4	BEE	1	BEEA
2024-02-01	4	CAB	1	CABF
2024-02-01	4	CAE	2	CAED	CAEF
2024-02-01	4	CBA	2	CBAA	CBAF
2024-02-01	4	CBB	1	CBBF
2024-02-01	4	CBC	2	CBCA	CBCF
2024-02-01	4	CBD	3	CBDA	CBDB	CBDF
2024-02-01	4	CBE	6	CBEA	CBEB	CBEC	CBED	CBEE	CBEF
2024-02-01	4	CBF	1	CBFF
2024-02-01	4	CCA	4	CCAA	CCAB	CCAD	CCAF
2024-02-01	4	CCB	2	CCBC	CCBD
2024-02-01	4	CCC	2	CCCA	CCCB
2024-02-01	4	CCD	5	CCDA	CCDB	CCDC	CCDD	CCDE
2024-02-01	4	CCE	4	CCEC	CCED	CCEE	CCEF
2024-02-01	4	CCF	3	CCFD	CCFE	CCFF
2024-02-01	4	CDA	2	CDAA	CDAF
2024-02-01	4	CDB	1	CDBF
2024-02-01	4	CDE	4	CDEB	CDEC	CDED	CDEF
2024-02-01	4	CEA	1	CEAC
2024-02-01	4	CEB	1	CEBD
2024-02-01	4	CEC	1	CECB
2024-02-01	4	CED	2	CEDB	CEDF
2024-02-01	4	DAE	1	DAEF
2024-02-01	4	DBE	2	DBEA	DBEF
2024-02-01	4	EBA	1	EBAF
2024-02-01	4	EBB	1	EBBF
2024-02-01	4	EBC	2	EBCC	EBCF
2024-02-01	4	EBD	3	EBDA	EBDC	EBDF
2024-02-01	4	EBE	5	EBEB	EBEC	EBED	EBEE	EBEF
2024-02-01	4	EBF	1	EBFD
2024-02-01	4	FAB	1	FABF
2024-02-01	4	FAE	1	FAEA
2024-02-01	4	FBA	1	FBAF
2024-02-01	4	FBC	1	FBCF
2024-02-01	4	FCA	2	FCAA	FCAF
2024-02-01	4	FCB	2	FCBA	FCBF
2024-02-01	4	FCC	2	FCCA	FCCF
2024-02-01	4	FCD	2	FCDC	FCDD
2024-02-01	4	FCE	3	FCEA	FCEB	FCEC
2024-02-01	4	FEE	3	FEEA	FEEC	FEEF
2024-02-02	2	A	1	AC
2024-02-02	2	C	3	CB	CC	CE
2024-02-02	2	D	1	DC
2024-02-02	2	E	2	EC	EE
2024-02-02	2	F	1	FE
2024-02-02	3	AC	2	ACD	ACE
2024-02-02	3	BC	1	BCE
2024-02-02	3	BE	1	BEE
2024-02-02	3	CC	2	CCA	CCD
2024-02-02	3	CE	1	CEC
2024-02-02	3	EC	2	ECD	ECE
2024-02-02	3	FC	2	FCC	FCD
2024-02-02	4	AAA	1	AAAF
2024-02-02	4	AAB	1	AABF
2024-02-02	4	AAC	1	AACF
2024-02-02	4	AAD	1	AADD
2024-02-02	4	AAE	3	AAEC	AAEE	AAEF
2024-02-02	4	ABA	1	ABAF
2024-02-02	4	ABB	1	ABBF
2024-02-02	4	ABC	2	ABCA	ABCF
2024-02-02	4	ABD	3	ABDA	ABDC	ABDD
2024-02-02	4	ABE	5	ABEA	ABEB	ABEC	ABED	ABEF
2024-02-02	4	ACA	3	ACAB	ACAC	ACAF
2024-02-02	4	ACB	5	ACBA	ACBB	ACBC	ACBD	ACBF
2024-02-02	4	ACC	5	ACCA	ACCB	ACCC	ACCD	ACCF
2024-02-02	4	ACD	6	ACDA	ACDB	ACDC	ACDD	ACDE	ACDF
2024-02-02	4	ACE	3	ACEB	ACEC	ACED
2024-02-02	4	ACF	6	ACFA	ACFB	ACFC	ACFD	ACFE	ACFF
2024-02-02	4	ADA	1	ADAA
2024-02-02	4	ADB	1	ADBF
2024-02-02	4	ADC	1	ADCF
2024-02-02	4	ADD	1	ADDD
2024-02-02	4	ADE	3	ADEA	ADEB	ADED
2024-02-02	4	AEA	3	AEAC	AEAD	AEAF
2024-02-02	4	AEB	4	AEBA	AEBC	AEBD	AEBF
2024-02-02	4	AEC	3	AECB	AECC	AECF
2024-02-02	4	AED	3	AEDC	AEDD	AEDF
2024-02-02	4	AEE	6	AEEA	AEEB	AEEC	AEED	AEEE	AEEF
2024-02-02	4	AEF	4	AEFA	AEFC	AEFD	AEFE
2024-02-02	4	AFA	1	AFAF
2024-02-02	4	AFB	1	AFBF
2024-02-02	4	AFC	1	AFCF
2024-02-02	4	AFE	1	AFEF
2024-02-02	4	BAA	1	BAAF
2024-02-02	4	BAB	1	BABF
2024-02-02	4	BAC	1	BACF
2024-02-02	4	BAE	2	BAEA	BAEF
2024-02-02	4	BBA	1	BBAF
2024-02-02	4	BBC	1	BBCF
2024-02-02	4	BBE	3	BBEA	BBED	BBEF
2024-02-02	4	BCA	1	BCAC
2024-02-02	4	BCB	2	BCBA	BCBF
2024-02-02	4	BCC	4	BCCA	BCCB	BCCC	BCCF
2024-02-02	4	BCD	4	BCDA	BCDB	BCDD	BCDF
2024-02-02	4	BCE	4	BCEA	BCEC	BCED	BCEF
2024-02-02	4	BCF	2	BCFA	BCFF
2024-02-02	4	BDA	1	BDAF
2024-02-02	4	BDB	1	BDBF
2024-02-02	4	BDC	1	BDCF
2024-02-02	4	BDE	4	BDEA	BDEC	BDED	BDEF
2024-02-02	4	BEA	1	BEAF
2024-02-02	4	BEB	2	BEBC	BEBF
2024-02-02	4	BEC	1	BECF
2024-02-02	4	BED	4	BEDB	BEDC	BEDD	BEDF
2024-02-02	4	BEE	5	BEEA	BEEB	BEEC	BEED	BEEF
2024-02-02	4	BFE	1	BFEF
2024-02-02	4	CAA	3	CAAA	CAAD	CAAF
2024-02-02	4	CAB	2	CABA	CABC
2024-02-02	4	CAC	1	CACF
2024-02-02	4	CAD	5	CADB	CADC	CADD	CADE	CADF
2024-02-02	4	CAE	5	CAEA	CAEB	CAEC	CAED	CAEF
2024-02-02	4	CAF	2	CAFB	CAFC
2024-02-02	4	CBA	1	CBAF
2024-02-02	4	CBB	2	CBBA	CBBF
2024-02-02	4	CBC	1	CBCF
2024-02-02	4	CBD	3	CBDA	CBDC	CBDF
2024-02-02	4	CBE	4	CBEA	CBEC	CBED	CBEF
2024-02-02	4	CBF	1	CBFF
2024-02-02	4	CCA	5	CCAA	CCAB	CCAC	CCAD	CCAF
2024-02-02	4	CCB	4	CCBB	CCBC	CCBD	CCBF
2024-02-02	4	CCC	4	CCCB	CCCC	CCCD	CCCF
2024-02-02	4	CCD	5	CCDA	CCDB	CCDD	CCDE	CCDF
2024-02-02	4	CCE	6	CCEA	CCEB	CCEC	CCED	CCEE	CCEF
2024-02-02	4	CCF	6	CCFA	CCFB	CCFC	CCFD	CCFE	CCFF
2024-02-02	4	CDA	2	CDAC	CDAF
2024-02-02	4	CDB	2	CDBA	CDBF
2024-02-02	4	CDC	2	CDCA	CDCF
2024-02-02	4	CDD	3	CDDB	CDDC	CDDD
2024-02-02	4	CDE	3	CDEA	CDEB	CDED
2024-02-02	4	CDF	1	CDFF
2024-02-02	4	CEA	4	CEAA	CEAB	CEAD	CEAF
2024-02-02	4	CEB	3	CEBA	CEBC	CEBF
2024-02-02	4	CEC	6	CECA	CECB	CECC	CECD	CECE	CECF
2024-02-02	4	CED	5	CEDB	CEDC	CEDD	CEDE	CEDF
2024-02-02	4	CEE	6	CEEA	CEEB	CEEC	CEED	CEEE	CEEF
2024-02-02	4	CEF	6	CEFA	CEFB	CEFC	CEFD	CEFE	CEFF
2024-02-02	4	CFE	2	CFEC	CFEF
2024-02-02	4	DAA	1	DAAF
2024-02-02	4	DAB	1	DABF
2024-02-02	4	DAE	1	DAEF
2024-02-02	4	DBA	1	DBAF
2024-02-02	4	DBB	1	DBBF
2024-02-02	4	DBC	1	DBCF
2024-02-02	4	DBE	2	DBEA	DBEF
2024-02-02	4	DCA	1	DCAF
2024-02-02	4	DCB	2	DCBA	DCBF
2024-02-02	4	DCC	1	DCCA
2024-02-02	4	DCD	2	DCDA	DCDE
2024-02-02	4	DCF	1	DCFC
2024-02-02	4	DDA	1	DDAF
2024-02-02	4	DDE	2	DDEA	DDEF
2024-02-02	4	DEA	2	DEAA	DEAF
2024-02-02	4	DEB	3	DEBA	DEBC	DEBF
2024-02-02	4	DED	5	DEDA	DEDB	DEDC	DEDE	DEDF
2024-02-02	4	DEE	3	DEEA	DEEB	DEEC
2024-02-02	4	DEF	1	DEFD
2024-02-02	4	DFA	1	DFAF
2024-02-02	4	EAA	1	EAAF
2024-02-02	4	EAB	1	EABF
2024-02-02	4	EAE	3	EAEA	EAEC	EAEF
2024-02-02	4	EBA	1	EBAA
2024-02-02	4	EBB	2	EBBC	EBBF
2024-02-02	4	EBC	2	EBCA	EBCF
2024-02-02	4	EBD	2	EBDC	EBDF
2024-02-02	4	EBE	5	EBEA	EBEB	EBEC	EBED	EBEF
2024-02-02	4	EBF	4	EBFB	EBFC	EBFD	EBFF
2024-02-02	4	ECA	2	ECAC	ECAF
2024-02-02	4	ECB	3	ECBB	ECBD	ECBF
2024-02-02	4	ECC	4	ECCA	ECCB	ECCD	ECCE
2024-02-02	4	ECD	5	ECDA	ECDC	ECDD	ECDE	ECDF
2024-02-02	4	ECE	5	ECEA	ECEC	ECED	ECEE	ECEF
2024-02-02	4	ECF	6	ECFA	ECFB	ECFC	ECFD	ECFE	ECFF
2024-02-02	4	EDA	1	EDAF
2024-02-02	4	EDB	1	EDBF
2024-02-02	4	EDC	1	EDCF
2024-02-02	4	EDD	3	EDDA	EDDB	EDDF
2024-02-02	4	EDE	3	EDEA	EDED	EDEF
2024-02-02	4	EDF	1	EDFC
2024-02-02	4	EEA	3	EEAA	EEAC	EEAF
2024-02-02	4	EEB	1	EEBA
2024-02-02	4	EEC	3	EECA	EECC	EECF
2024-02-02	4	EED	6	EEDA	EEDB	EEDC	EEDD	EEDE	EEDF
2024-02-02	4	EEE	5	EEEA	EEEB	EEED	EEEE	EEEF
2024-02-02	4	EEF	2	EEFD	EEFE
2024-02-02	4	EFB	1	EFBF
2024-02-02	4	EFE	2	EFEC	EFEF
2024-02-02	4	FAB	1	FABF
2024-02-02	4	FAC	1	FACF
2024-02-02	4	FAE	2	FAEA	FAEC
2024-02-02	4	FBA	1	FBAF
2024-02-02	4	FBB	1	FBBF
2024-02-02	4	FBE	4	FBEA	FBEC	FBED	FBEF
2024-02-02	4	FCA	3	FCAC	FCAD	FCAF
2024-02-02	4	FCB	2	FCBA	FCBC
2024-02-02	4	FCC	2	FCCC	FCCF
2024-02-02	4	FCD	2	FCDC	FCDE
2024-02-02	4	FCE	3	FCEB	FCEC	FCED
2024-02-02	4	FCF	5	FCFA	FCFB	FCFC	FCFD	FCFF
2024-02-02	4	FDB	1	FDBF
2024-02-02	4	FDC	1	FDCF
2024-02-02	4	FDE	3	FDEB	FDEC	FDEF
2024-02-02	4	FEA	2	FEAA	FEAF
2024-02-02	4	FEB	1	FEBF
2024-02-02	4	FED	2	FEDB	FEDC
2024-02-02	4	FEE	4	FEEA	FEEB	FEEE	FEEF
2024-02-02	4	FEF	2	FEFC	FEFD
2024-02-02	4	FFA	1	FFAF
2024-02-02	4	FFC	1	FFCF
