## Supplementary Tables for "High-throughput DNA engineering by mating bacteria": Table S11.xlsx

### Sheet: table_s12
GPCR_pooled_replicate	isolate	query_length	query_start	query_end	target	target_length	target_start	target_end	residue_match	Match_status
GPCR_1.1	1	6077	3627	4701	DFCD	1074	0	1074	1074	Match
GPCR_1.1	2	6071	3627	4695	AACB	1068	0	1068	1068	Match
GPCR_1.1	3	6985	3627	5133	FEDE	1506	0	1506	1506	Match
GPCR_1.1	4	5996	3627	4620	EAAB	993	0	993	993	Match
GPCR_1.1	5	6383	3627	5007	DFCE	1380	0	1380	1380	Match
GPCR_1.1	7	6206	3627	4830	FADB	1203	0	1203	1203	Match
GPCR_1.1	9	6311	3627	4935	FCAE	1308	0	1308	1308	Match
GPCR_1.1	10	6353	3627	4977	BABA	1350	0	1350	1350	Match
GPCR_1.1	11	6161	3627	4785	BABB	1158	0	1158	1158	Match
GPCR_1.1	12	6146	3627	4770	AABB	1143	0	1143	1143	Match
GPCR_1.1	14	6433	3627	4998	EABE	1371	0	1371	1371	Match
GPCR_1.1	15	6380	3627	5004	AACE	1377	0	1377	1377	Match
GPCR_1.1	17	6982	3627	4860	ABAC	1233	0	1233	1233	Match
GPCR_1.1	18	6299	3627	4923	EACE	1296	0	1296	1296	Match
GPCR_1.1	19	6454	3627	5019	DBAE	1392	0	1392	1392	Match
GPCR_1.1	20	6395	3627	5019	BDCE	1392	0	1392	1392	Match
GPCR_1.1	21	6305	3627	4929	AABC	1302	0	1302	1302	Match
GPCR_1.1	22	6086	3627	4710	BACB	1083	0	1083	1083	Match
GPCR_1.1	24	5999	3627	4623	FAAB	996	0	996	996	Match
GPCR_1.2	1	6164	3627	4788	BBBD	1161	0	1161	1161	Match
GPCR_1.2	2	6164	3627	4788	BABD	1161	0	1161	1161	Match
GPCR_1.2	3	6374	3627	4998	EBBE	1371	0	1371	1371	Match
GPCR_1.2	5	6350	3627	4974	DCBA	1347	0	1347	1347	Match
GPCR_1.2	6	6470	3627	5094	BABE	1467	0	1467	1467	Match
GPCR_1.2	10	6068	3627	4692	EABD	1065	0	1065	1065	Match
GPCR_1.2	11	6227	3627	4851	FABC	1224	0	1224	1224	Match
GPCR_1.2	12	6299	3627	4923	BADB	1296	0	1296	1296	Match
GPCR_1.2	13	6191	3627	4815	ECAA	1188	0	1188	1188	Match
GPCR_1.2	14	5996	3627	4620	FACD	993	0	993	993	Match
GPCR_1.2	16	6191	3627	4815	FAAA	1188	0	1188	1188	Match
GPCR_1.2	17	10081	7341	8715	ECBE	1374	0	1374	1374	Match
GPCR_1.2	18	6455	3627	5079	AABE	1452	0	1452	1452	Match
GPCR_1.2	19	6596	3627	5220	DFDE	1593	0	1593	1593	Match
GPCR_1.2	21	6464	3627	5088	DABE	1461	0	1461	1461	Match
GPCR_1.2	22	6275	3627	4899	ECEE	1272	0	1272	1272	Match
GPCR_2.1	1	6158	3627	4782	FAAC	1155	0	1155	1155	Match
GPCR_2.1	3	6158	3627	4782	BFBD	1155	0	1155	1155	Match
GPCR_2.1	4	6374	3627	4998	AFCE	1371	0	1371	1371	Match
GPCR_2.1	7	6086	3627	4710	BFAB	1083	0	1083	1083	Match
GPCR_2.1	8	6176	3627	4800	EFCA	1173	0	1173	1173	Match
GPCR_2.1	9	6158	3627	4782	FAAC	1155	0	1155	1155	Match
GPCR_2.1	12	6389	3627	5013	DFAE	1386	0	1386	1386	Match
GPCR_2.1	13	6395	3627	5019	BBCE	1392	0	1392	1392	Match
GPCR_2.1	14	6314	3627	4938	BFBC	1311	0	1311	1311	Match
GPCR_2.1	15	6065	3627	4689	FFBD	1062	0	1062	1062	Match
GPCR_2.1	16	6059	3627	4683	EFBB	1056	0	1056	1056	Match
GPCR_2.1	17	6302	3627	4926	FFAE	1299	0	1299	1299	Match
GPCR_2.1	18	6449	3627	5073	AFBE	1446	0	1446	1446	Match
GPCR_2.1	19	6026	3627	4650	CFCB	1023	0	1023	1023	Match
GPCR_2.1	20	6158	3627	4782	BFBD	1155	0	1155	1155	Match
GPCR_2.1	21	6260	3627	4884	CFBC	1257	0	1257	1257	Match
GPCR_2.1	22	6383	3627	5007	DFCE	1380	0	1380	1380	Match
GPCR_2.2	1	6083	3627	4707	BFCD	1080	0	1080	1080	Match
GPCR_2.2	2	6065	3627	4689	AFCB	1062	0	1062	1062	Match
GPCR_2.2	3	6389	3627	5013	BFCE	1386	0	1386	1386	Match
GPCR_2.2	5	6518	3627	4779	BFBB	1152	0	1152	1152	Match
GPCR_2.2	6	5990	3627	4614	FFCD	987	0	987	987	Match
GPCR_2.2	7	6071	3627	4695	FDBD	1068	0	1068	1068	Match
GPCR_2.2	9	6095	3627	4719	BAAD	1092	0	1092	1092	Match
GPCR_2.2	10	6299	3627	4923	EFAE	1296	0	1296	1296	Match
GPCR_2.2	11	5993	3627	4617	FFAB	990	0	990	990	Match
GPCR_2.2	12	6089	3627	4713	BBCD	1086	0	1086	1086	Match
GPCR_2.2	13	6254	3627	4878	FFBA	1251	0	1251	1251	Match
GPCR_2.2	14	6362	3627	4986	BFEE	1359	0	1359	1359	Match
GPCR_2.2	15	6398	3627	5019	BBCE	1392	0	1392	1392	Match
GPCR_2.2	16	6260	3627	4884	FBBA	1257	0	1257	1257	Match
GPCR_2.2	19	6628	3627	4917	EFCE	1290	0	1290	1290	Match
GPCR_2.2	20	6305	3627	4929	EAAE	1302	0	1302	1302	Match
GPCR_2.2	21	6464	3627	5088	BFBE	1461	0	1461	1461	Match
GPCR_2.2	22	6074	3627	4698	DFCB	1071	0	1071	1071	Match
GPCR_2.2	23	5996	3627	4620	FFAD	993	0	993	993	Match
GPCR_2.2	24	6080	3627	4704	BFCB	1077	0	1077	1077	Match
GPCR_1.1	8	5418	3625	4042	FAFC	1122	0	417	417	Mid-product
GPCR_1.1	13	11896	10248	10520	DCBF	1221	0	272	272	Mid-product
GPCR_1.1	16	11896	10248	10520	DEEF	1110	0	272	272	Mid-product
GPCR_1.1	23	11896	10249	10521	DEEC	1203	0	272	272	Mid-product
GPCR_1.2	4	5496	3626	4120	AADD	1284	0	494	494	Mid-product
GPCR_1.2	7	5369	3795	3993	EDEB	960	0	198	198	Mid-product
GPCR_1.2	8	5505	3626	4129	DADC	1449	0	503	503	Mid-product
GPCR_1.2	9	5468	3793	4092	BCED	1062	0	299	297	Mid-product
GPCR_1.2	23	5600	3627	4064	BDFE	1365	928	1365	437	Mid-product
GPCR_2.1	2	5490	3626	4114	AFDF	1341	0	488	488	Mid-product
GPCR_2.1	6	5786	3625	4075	CFFA	1188	0	450	450	Mid-product
GPCR_2.1	10	5505	3625	4129	BFFE	1359	0	504	504	Mid-product
GPCR_2.1	11	5499	3626	4123	DFDD	1287	0	497	497	Mid-product
GPCR_2.1	23	5490	3627	4114	AFED	1038	0	487	487	Mid-product
GPCR_2.1	24	5505	3627	4129	BFAB	1083	0	502	502	Mid-product
GPCR_2.2	8	5451	3625	4075	CFFF	1062	0	450	450	Mid-product
GPCR_2.2	17	5412	3626	4036	FFDD	1200	0	410	410	Mid-product
GPCR_2.2	18	5496	3625	4120	AAFC	1200	0	495	495	Mid-product
GPCR_1.1	6	6594	3627	5218	AADE	1590	0	1590	1585	Mutation
GPCR_1.2	15	6322	3627	4943	EDAE	1302	0	1302	1301	Mutation
GPCR_1.2	20	7084	3627	5232	BADE	1605	0	1605	1594	Mutation
GPCR_1.2	24	6088	3627	4713	DAAD	1086	0	1086	1084	Mutation
GPCR_2.2	4	6080	3627	4704	DFAB	1077	0	1077	1076	Mutation
GPCR_2.1	5	3425	NA	NA	NA	NA	NA	NA	NA	No_match
