## Supplementary Tables for "High-throughput DNA engineering by mating bacteria": Table S12.xlsx

### Sheet: Sheet1
systematic name	description name	GeneBank file name in Supplemental Data 3
eBSD28	helper plasmid	eBSD28_helper_plasmid.gb
eBSD10	recipient plasmid	eaBSD10_recipient_plasmid.gb
eBSD13	1st odd donor plasmid	eBSD13_1st_odd_donor_plasmid.gb
eBSD16	odd donor plasmid	eBSD16_odd_donor_plasmid.gb
eBSD19	even donor plasmid	eBSD19_even_donor_plasmid.gb
eBSD22	even donor plasmid	eBSD22_even_donor_plasmid.gb
