## Supplementary Tables for "High-throughput DNA engineering by mating bacteria": Table S13.xlsx

### Sheet: Sheet1
primer name	sequence (5' ->3')	template	function
chrI_1-2685-F1-2	TACCGGCCTCCACCATGCCTGCGggcgcgccCACACCACACCCACACACCCA	BY4741 Yeast genomic DNA	amplify chromosomeI telomere - fragment 1
chrI_1-2685-R1-3	TAGCTAATaggcgggctcacctccgtgtgggcggccgcACACGTTTAATGTTGTACGAATTCAAGAGATG	BY4741 Yeast genomic DNA	amplify chromosomeI telomere - fragment 1
chrI_2635-5616-F2	CTCACCTCCGTGtggGCGGCCATggcgcgCCGCGGAGGAAATATTTCCA	BY4741 Yeast genomic DNA	amplify chromosomeI telomere - fragment 2
chrI_2635-5616-R2	GGGGCCACTAGGGACAGGATtggGCGGCCGCGATGCGCCATGTCAAAACTT	BY4741 Yeast genomic DNA	amplify chromosomeI telomere - fragment 2
chrI_5566-8387-F3	cggggccactagggacaggattggCAATTGggcgcgccTGACGCAGGGAGGCGAC	BY4741 Yeast genomic DNA	amplify chromosomeI telomere - fragment 3
chrI_5566-8387-R3	TAGCTAATaggcgggctcacctccgtgtgggcggccgcTCGACTTATGTTGGTCGCTTTTAAC	BY4741 Yeast genomic DNA	amplify chromosomeI telomere - fragment 3
chrI_8337-11017-F4	CTCACCTCCGTGtggGCGGCCATggcgcgccAGAATTGACATATGCAGCAC	BY4741 Yeast genomic DNA	amplify chromosomeI telomere - fragment 4
chrI_8337-11017-R4	GGGGCCACTAGGGACAGGATtggGCGGCCGCATGTTGTTAAGCTCAGTTTCG	BY4741 Yeast genomic DNA	amplify chromosomeI telomere - fragment 4
chrI_10967-14134-F5	cggggccactagggacaggattggCAATTGggcgcgccAAATGACCTGCAAGTACGAG	BY4741 Yeast genomic DNA	amplify chromosomeI telomere - fragment 5
chrI_10967-14134-R5	TAGCTAATaggcgggctcacctccgtgtgggcggccgcGAAGTACACAAGCATGCTTGC	BY4741 Yeast genomic DNA	amplify chromosomeI telomere - fragment 5
chrI_10967-14134-F6	CTCACCTCCGTGtggGCGGCCATggcgcgccATTCATCCCATTTTTCCTCG	BY4741 Yeast genomic DNA	amplify chromosomeI telomere - fragment 6
chrI_10967-14134-R6	GGGGCCACTAGGGACAGGATtggGCGGCCGCGTGGTTTGAACCGACTATATTC	BY4741 Yeast genomic DNA	amplify chromosomeI telomere - fragment 6
chrI-AscI-F2-2	TTACCTACCGGCCTCCACCATGCCTGCGGGCGCGCCCGAACGCAATGCTACCACC	BY4741 Yeast genomic DNA	amplify chromosomeI - fragment 1
chrI-NotI-R2-2	AGGTAACCCATATGCATggcTTAATTAAGCGGCCGCCTTTCCTTCGCCAAGAAGTC	BY4741 Yeast genomic DNA	amplify chromosomeI - fragment 1
chrI-AscI-F3-3	CTCACCTCCGTGtggGCGGCCATggcgcgccTCTTAGACTACGGTTCATGG	BY4741 Yeast genomic DNA	amplify chromosomeI - fragment 2
chrI-NotI-R3-3	GGGGCCACTAGGGACAGGATtggGCGGCCGCCTCTAACGACTTGAAACGG	BY4741 Yeast genomic DNA	amplify chromosomeI - fragment 2
chrI-AscI-F4-3	CTAGGGACAGGATtggGCGGCCAggcgcgccGCAAATTCACGATATCGCTTC	BY4741 Yeast genomic DNA	amplify chromosomeI - fragment 3
chrI-NotI-R4-3	ACCCATATGCATggcTTAATTAAGCGGCCGCTTAGGCATGAAGATTGGACC	BY4741 Yeast genomic DNA	amplify chromosomeI - fragment 3
chrI-AscI-F5-2	TTACCTACCGGCCTCCACCATGCCTGCGGGCGCGCCTGTGGCTCGGATCTTCACG	BY4741 Yeast genomic DNA	amplify chromosomeI - fragment 4
chrI-NotI-R5-2	AGGTAACCCATATGCATggcTTAATTAAGCGGCCGCTGTTCCATTCTGGTGGTTCA	BY4741 Yeast genomic DNA	amplify chromosomeI - fragment 4
chrI-AscI-F6	cagactGGCGCGCCCCCATTGATGATTCCACATC	BY4741 Yeast genomic DNA	amplify chromosomeI - fragment 5
chrI-NotI-R6	cagactGCGGCCGCAGTCCATCAACCACATATCAT	BY4741 Yeast genomic DNA	amplify chromosomeI - fragment 5
chrI-AscI-F7-3	CTCACCTCCGTGtggGCGGCCATggcgcgccTGGTGGGTCTAACGGTCTCA	BY4741 Yeast genomic DNA	amplify chromosomeI - fragment 6
chrI-NotI-R7-3	GGGGCCACTAGGGACAGGATtggGCGGCCGCCTGGCCAAGGCTATTC	BY4741 Yeast genomic DNA	amplify chromosomeI - fragment 6
chrI-AscI-F8	CTAGGGACAGGATtggGCGGCCAggcgcgccAAACTTCTTCAAGTAGTTCCTTGTAG	BY4741 Yeast genomic DNA	amplify chromosomeI - fragment 7
chrI-NotI-R8	ACCCATATGCATggcTTAATTAAGCGGCCGCCATAGAGATAGCACGTTT	BY4741 Yeast genomic DNA	amplify chromosomeI - fragment 7
chrI-AscI-F9	CTCACCTCCGTGtggGCGGCCATggcgcgccAACAAGGACGTCTTGTCCAT	BY4741 Yeast genomic DNA	amplify chromosomeI - fragment 8
chrI-NotI-R9	GGGGCCACTAGGGACAGGATtggGCGGCCGCAGTTTCAAGATAACCAATAGAAGACTC	BY4741 Yeast genomic DNA	amplify chromosomeI - fragment 8
chrI-AscI-F10	CTAGGGACAGGATtggGCGGCCAggcgcgccTTGAGAGCTAAGGTGGAAAAC	BY4741 Yeast genomic DNA	amplify chromosomeI - fragment 9
chrI-NotI-R10	ACCCATATGCATggcTTAATTAAGCGGCCGCAGCAAGAGGCGATATATCC	BY4741 Yeast genomic DNA	amplify chromosomeI - fragment 9
chrI-AscI-F11	CTCACCTCCGTGtggGCGGCCATggcgcgccTTTCTCCTTCGCATATTTTACGG	BY4741 Yeast genomic DNA	amplify chromosomeI - fragment 10
chrI-NotI-R11	GGGGCCACTAGGGACAGGATtggGCGGCCGCAGACGGAAGCTCGATGCTAA	BY4741 Yeast genomic DNA	amplify chromosomeI - fragment 10
chrIV-424175-F1	TACCGGCCTCCACCATGCCTGCGggcgcgccGGAAAGAGGCAGTTTCGAAG	BY4741 Yeast genomic DNA	amplify chromosomeIV- fragment 1
chrIV-424175-R1	ATATGCATggcTTAATTAAGCGGCCGCAATCTTCTGCTGAACTACGC	BY4741 Yeast genomic DNA	amplify chromosomeIV- fragment 1
chrIV-424175-F2	CTAGGGACAGGATtggGCGGCCAggcgcgccGGAACAATGCTTCGAAATGG	BY4741 Yeast genomic DNA	amplify chromosomeIV- fragment 2
chrIV-424175-R2	ACCCATATGCATggcTTAATTAAGCGGCCGCTATGGTCATCAAACAGTGTC	BY4741 Yeast genomic DNA	amplify chromosomeIV- fragment 2
chrIV-424175-F3	CTCACCTCCGTGtggGCGGCCATggcgcgccGGAACAATATCGATAAGCTGTTCTCC	BY4741 Yeast genomic DNA	amplify chromosomeIV- fragment 3
chrIV-424175-R3	GGGGCCACTAGGGACAGGATtggGCGGCCGCAGGAAATTAGCCAACTAAAAACTGCT	BY4741 Yeast genomic DNA	amplify chromosomeIV- fragment 3
chrIV-424175-F4	CTAGGGACAGGATtggGCGGCCAggcgcgccGGTTTTATGTGAAATGTGGCG	BY4741 Yeast genomic DNA	amplify chromosomeIV- fragment 4
chrIV-424175-R4	ACCCATATGCATggcTTAATTAAGCGGCCGCCATCGGTTCAAATCCGATTG	BY4741 Yeast genomic DNA	amplify chromosomeIV- fragment 4
chrIV-424175-F5	CTCACCTCCGTGtggGCGGCCATggcgcgccCAGCGGTATCGTTGCATACTTAG	BY4741 Yeast genomic DNA	amplify chromosomeIV- fragment 5
chrIV-424175-R5	GGGGCCACTAGGGACAGGATtggGCGGCCGCTCGGGCAAAATTAAAAGGGAAAG	BY4741 Yeast genomic DNA	amplify chromosomeIV- fragment 5
chrIV-424175-F6	CTAGGGACAGGATtggGCGGCCAggcgcgccATGTAATGGTCCCGTAACCC	BY4741 Yeast genomic DNA	amplify chromosomeIV- fragment 6
chrIV-424175-R6	ACCCATATGCATggcTTAATTAAGCGGCCGCTGCAAAATCTCGTATACTCGGT	BY4741 Yeast genomic DNA	amplify chromosomeIV- fragment 6
chrIV-424175-F7	CTCACCTCCGTGtggGCGGCCATggcgcgccTTAGGAGGTGAGTTAAATTCCATTC	BY4741 Yeast genomic DNA	amplify chromosomeIV- fragment 7
chrIV-424175-R7	GGGGCCACTAGGGACAGGATtggGCGGCCGCATTGCAAGGCCAGAGCTTGT	BY4741 Yeast genomic DNA	amplify chromosomeIV- fragment 7
chrIV-424175-F8	CTAGGGACAGGATtggGCGGCCAggcgcgccAGTGTGAAATGCCTAGGAGA	BY4741 Yeast genomic DNA	amplify chromosomeIV- fragment 8
chrIV-424175-R8	ACCCATATGCATggcTTAATTAAGCGGCCGCTTGTGCCAGTTTGTTTTGGC	BY4741 Yeast genomic DNA	amplify chromosomeIV- fragment 8
oSL1482 recipient barcode V2 R	ttctagatcgaattggccgcNNNNNNNNNNNNNNNNNNNNggcgttgtgacaatttaccg	pSL1246	amplify BC area for BC insertion into recipient plasimid
oSL1484 pSL1060 linearize V2 F	gcttacgttctgcccaAgtt	pSL1246	amplify BC area for BC insertion into recipient plasimid
oSL1483 pSL1060 linearize V2 R	aacTtgggcagaacgtaagc	pSL1246	amplify recipient plasmid for BC insertion
oSL1426 linear psl1086 BC F	gcggccaattcgatctagaa	pSL1246	amplify recipient plasmid for BC insertion
oBSD9	ctgaacctgctctttcgctt	eBSD10_BC	amplify barcoded recipient plasmid for Sanger sequencning
oBSD20	ccaagtaccgccacctaaca	eBSD10_BC	amplify barcoded recipient plasmid for Sanger sequencning
oSL8	tcaaggggagaagtgagatc	Bridge donors	sequencing check the donor sequence
