## Supplementary material for "High-throughput DNA engineering by mating bacteria": Supplementary Data 1.xlsx

### Sheet: CFU_per_ml
cell	replicates	colonies	dilution	CFUs_per_1ml_of_OD600
donor	r1_0.25	37	1e-06	148000000
donor	r2_0.25	39	1e-06	156000000
donor	r3_0.25	40	1e-06	160000000
donor	r1_0.5	86	1e-06	172000000
donor	r2_0.5	83	1e-06	166000000
donor	r3_0.5	87	1e-06	174000000
donor	r1_0.75	133	1e-06	1.77333e+08
donor	r2_0.75	146	1e-06	1.94667e+08
donor	r3_0.75	139	1e-06	1.85333e+08
recipient	r1_0.25	64	1e-06	256000000
recipient	r2_0.25	88	1e-06	352000000
recipient	r3_0.25	60	1e-06	240000000
recipient	r1_0.5	143	1e-06	286000000
recipient	r2_0.5	148	1e-06	296000000
recipient	r3_0.5	144	1e-06	288000000
recipient	r1_0.75	206	1e-06	2.74667e+08
recipient	r2_0.75	178	1e-06	2.37333e+08
recipient	r3_0.75	233	1e-06	3.10667e+08
donor_average				1.7037e+08
recipient_average				2.82296e+08

### Sheet: stitching_efficiency
replicates	number_of_colonies_pass_counter-selection	OD600_recipient_before_mating	OD600_recipient_after mating	recipient_CFU_per_1ml_of_OD600	volume_added_ul	estimated_CFUs_added	estimated_transformation_efficiency
r1	69	0.689775	1.27736	282296296	50	7.622e+06	9.05274e-06
r2	93	0.70042	1.31411	282296296	50	7.5232e+06	1.23618e-05
r3	73	0.546156	1.10112	282296296	50	7.00095e+06	1.04272e-05

### Sheet: colonies_pass_selection
replicates	0bp	10bp	20bp	30bp	40bp	50bp	60bp
fluorescent_r1	0	0	10	68	61	84	116
r1_total	9	10	27	76	71	110	136
fluorescent_r2	0	0	6	38	60	115	91
r2_total	15	8	10	50	64	137	113
fluorescent_r3	0	0	12	53	55	92	108
r3_total	6	14	22	71	67	107	117

### Sheet: colonies_pass_counter-selection
replicates	0bp	10bp	20bp	30bp	40bp	50bp	60bp
fluorescent_r1	0	0	9	56	55	69	91
r1_total	0	1	9	56	55	69	91
fluorescent_r2	0	0	3	36	54	93	73
r2_total	1	0	3	37	54	93	73
fluorescent_r3	0	0	11	44	50	73	90
r3_total	0	0	11	44	50	73	90
